# Independent evolution of ipecac alkaloid biosynthesis

**DOI:** 10.1101/2024.09.23.614470

**Authors:** Maite Colinas, Clara Morweiser, Olivia Dittberner, Bianca Chioca, Ryan Alam, Helena Leucke, Yoko Nakamura, Delia Ayled Serna Guerrero, Sarah Heinicke, Maritta Kunert, Jens Wurlitzer, Kerstin Ploss, Benke Hong, Veit Grabe, Adriana A. Lopes, Sarah E. O’Connor

## Abstract

Ipecac alkaloids are medicinal monoterpenoid-derived tetrahydroisoquinoline alkaloids found in two distantly related plants: *Carapichea ipecacuanha* (Gentianales) and *Alangium salviifolium* (Cornales). We have elucidated ipecac alkaloid biosynthesis in both species, conclusively demonstrating that biosynthesis of the structurally complex ipecac alkaloid protoemetine has evolved independently. We show that although protoemetine biosynthesis proceeds via the same chemical logic in both species, each plant uses a distinct monoterpene precursor. Moreover, we provide evidence that both plants initiate ipecac biosynthesis by a non-enzymatic Pictet-Spengler reaction, and we elucidate the biosynthetic fate of both the 1*R* and 1*S* stereoisomers that are produced in this non-stereoselective reaction. Phylogenetic analyses clearly show independent pathway evolution through parallel and convergently evolved enzymes. This work provides insight into how nature can capitalize on highly reactive starting substrates, the manner in which multi-step pathways can arise, and also lays the foundation for metabolic engineering of these important medicinal compounds.
