## Supplementary Dataset 1 for "Independent evolution of ipecac alkaloid biosynthesis"

### Sheet: OMT tree
Species	Name if available	Source of sequnce	Accession details	Sequence
Arabidopsis thaliana	CCOAMT	TAIR	AT1G67980	MANEIPTKGILKSEALKQYIMETSAYPREHELLKELRKATVQKYGNLSEMEVPVDEGHFLSMLVKIMNAKNTIEIGVFTGYSLLTTALALPEDGRITAIDIDKEAYEVGLEFIKKAGVDHKINFIHSDGLKALDQLVNDKCEFDFAFADADKSSYVNFHERLLKLVKVGGIIAFDNTLWFGFVAEDEDGVPEHMREYRAALIEFNKKLALDPRVEVSQISIGDGITLCRRLV
Narcissus sp.		NCBI	KJ584561	MGASIDDYSLVHKNILHSEDLLKYILETSAYPREHEQLKGLREVTEKHEWSSALVPADEGLFLSMLLKLMNAKRTIEIGVYTGYSLLTTALALPEDGKITAIDVNKSYYEIGLPFIQKAGVEHKINFIESEALPVLDQMLEEMKEEDLYDYAFVDADKSNYANYHERLVKLVRIGGAILYDNTLWYGSVAYPEYPGLHPEEEVARLSFRNLNTFLAADPRVEISQVSIGDGVTICRRLY
Arabidopsis thaliana	CCOAMT7	TAIR	AT4G26220	MAKDEAKGLLKSEELYKYILETSVYPREPEVLRELRNITHNHPQAGMATAPDAGQLMGMLLNLVNARKTIEVGVFTGYSLLLTALTLPEDGKVIAIDMNRDSYEIGLPVIKKAGVEHKIDFKESEALPALDELLNNKVNEGGFDFAFVDADKLNYWNYHERLIRLIKVGGIIVYDNTLWGGSVAEPDSSTPEWRIEVKKATLELNKKLSADQRVQISQAALGDGITICRRLY
Alangium salviifolium	AsDOMT1	This study	To be announced	MSLIKGPLKTEALYQYLLETSVFPRELEPLKELREVTDGHPSAVMGTTPDAGQMIAMLLKLLNARKTIEVGVFTGYSLLLTALSIPDDGKIIAIDMDREAYEMGLPIIQKAGVDHKIDFIESEALPALNKLLEDHGNEGSFDFVYVDADKINYLNYHERVMKLLRIGGIVIYDNTFWGGTVAMPEESVAEELKPSRRAVIELNRSLAADPRIQICQVPLGDGSTVCRRVY
Alangium salviifolium	AsDOMT2	This study	To be announced	MSLMKGPLKTEALYQYLLETSVFPRELEPLKELREVTAGHPSAVMGTTPDAGQMMAMLLKLLNARKTIEVGVFTGYSLLLTALSIPDDGKIIAIDMDREAYEMGLPIIQKAGVDHKIDFIESEALPALNKLLEDHRNEESFDFVYVDADKINYLNYHERVMKLLRIGGIVIYDNTFWGGTVAMPEESVAEELKPSRLAVIELNRSLAADPRIQICQVPLGDGSTVCRRVS
Alangium salviifolium	AsDOMT3	This study	To be announced	MDKKPSKGLLKSAALYQYILETNVYPREAEPLKELRAVTARHPTALMGTAPEAGQMMAILLKLLNARKTIEVGVFTGYSLLLTALSIPDDGKIIAIDMDRKTYEIGLPVIQKAGVEHKIDFIESEALQTLDKLLEDTGNEGGFDFIYVDADKVDYMSYHERVMKLLRIGGLVVYDNTLLEGTLVMPEESVPEHLKPSWRSIIVFNKFLAADPRIQICQTPLGDGSTICMRVS
Alangium salviifolium	AsDOMT4	This study	To be announced	MDVTVSTVLSKSEAVYQYVLETSVFPREPQPLKEIRELTASHPMALMGTAPDVGQMMDMVLKLVNARKTIEVGVFTGYSLLLTALSIPHDGKIIAIDMDRETYEIGLPIIQKAGVEHKIDFVESEALAALDKLLEDHGNEASFDFVYVDADKVEYSKYHERVIKLLRIGGIVMYDNTLWDGTVVMPEEAVVEEMKPGRQSIIEFNKSLAADPRVQICHAPLGDGSTICRRLS
Alangium salviifolium	AsDOMT5	This study	To be announced	MDVTVSKGLLKSEAVYQYVLETSVFPREPQPLKELREVTAGHPLALMGTAPDAGQMMDMLLKLVNARKTIEVGVFTGYSLLLTALSIPHDGKIIAIDMDRETYEIGLPIIQKAGVEHKIDFVESEALAALDKLLEDHGNEASFDFVYVDADKVDYSKYHERVIKLLRIGGIVMYDNTLWEGTVVMPEEAVAEDLKPGRQSIIEFNKSLAADPRVQICHATLGDGSTICRRLS
Alangium salviifolium	AsDOMT6	This study	To be announced	MRPSKGLLKSEELYQYILETSVYPRESEPLKELKEVTASHPRALMGTVPDAGQMMAMILKLVNARKTIEVGVFTGYSLLLTALSIPDDGKIIAIDMDRKTYEIGLPIIQKAGVEHKIDFIESEALPALDKLLEDHGNEGSFDFVYVDADKVNNLNYHERVMKLLRIGGVVIYDNTLWGGTVVLLEESVEARLKPGRQSMIKFNESLAADPRIQICQAPFGDGSTICRRVY
Alangium salviifolium	AsDOMT7	This study	To be announced	MRPSKGLLKSEELYQYILETSVYPREPEPLKELREVTASHPRALMGTAPDAGQMMAMLLKLVNARKTIEVGVFTGYSLLLTALSIPDDGKIIAIDMDQKTYEIGLPIIQKAGVEHKIDFIESEALPALDKLLEDHGNEGSFDFVYVDADKVNYLNYHERVMKLLRIGGIVIYDNTLWAGTVVMPEDSVEAGLKPGRQSTIKFNKSLAADPRIQICQAPFGDGSTICRRVY
Hydrangea quercifolia		1KP	ZETY_scaffold_2010837	TKKVTSPTKGLLVNEELYQYIMDTSVHPREPELLKELRDVTASHPRAMMGTAPDAAQLMAMLLKLVNAKKTIEVGVFTGYSLLLTALTIPDDGKIIAIDLNRDTYEIGLPIIRKAGVEHKVDFIESQALPALDKLLEDQGNEGNFDFAFVDADKINFLNYHERLMKLVKVGGLVVYDNTLWSGTVVMPEESVPEGMKDGRHWTIEFNKSMAADPRIQISHAALGDGITICRRIY
Nyssa sinensis		NCBI	KAA8523218	MEHTTNKIMSPTKGLLQSEELYQYILETSVYPREPEPLKELRGVTASHPRAKMGTAPDAGQLMAMLLQLVNAKKTIEIGVFTGYSLLLTALSIPDDGKIIAIDLNRDTYEIGLPIIRKAGVEHKIDFIESEALPILDKLLEDGENEGSFDFGFVDADKVNYLNYHEKLMKLLRVGGLVVYDNTLWGGTVVMPEESVPEFMKPGRQWTTELNKSLAADPRIQISHAPLGDGITICRRVI
Cornus florida		NCBI	XP_059633064	MEGIQIHPTSLSSTITVWCSSRVQSQLFTYAITSKKARTRILKSTTKGVMDTAKGLLKSEELYQYILETTVYPREPEPLKELRDVTASHPRAIMGTAPDAGQLMAMLLNLVNAKKTIEVGVFTGYSLLRTALTIPDDGKIIAIDLNRDSYKIGLPVIQKAGVEHKIDFIQSEALPALDKLCEDHENEGSFDFAFVDADKPNYLNYHERLLKLLKVGGIVAYDNTLWAGTVAMPEEEVPEWMRFKRQWARELNKALAADPRIEICLAPLGDGFTICRRIY
Eucommia ulmoides		1KP	SZUO_scaffold_2001099	KGILQSDKLYQYLVETSIYPREPLPLKEIRAVTASHPRAGMGTSPDAGQLIAMLLNLIGAKRTIEVGVFTGYSLLLTALTIPDDGKIVAIDLNRDSYDIGLPIIKKVGVEHKIDFVESEALPALDKLLEDPNNEGSFDYAFVDADKINYLNYHERMMKLLKVGGLVVYDNTLWGGTVAMEEESVSELAKTDRCALIKFNESLAADPRIQISHASVGDGITICRRLY
Catharanthus roseus		NCBI	KAI5664645	MEGKTKKIENKGLLQSPELYEYILETTVYPRELQPLKELRLVTADHPWSIMATAPDAGQLMAMLLKMIDAKKTIEIGVFTGYSLLLTALTIPDDGKITAIDVDRQAYEIGLPIIRKAGVEYKVNFIESEALPALDGLLECSHNKGSFDFAFVDADKINYPKYHERLLKLLKKGGIIVYDNTLWAGTVAMAEECVPEVMKARRNYTMEFNKLLAGDSRLEVSQIPLGDGITVCRLLC
Coffea arabica		NCBI	XP_027070347	MENKGLLQSRELYQYLLETSVYPRELQPLKELRDVTASHPWATMATAPDAGQLIAMLLKLISAKKTIEIGVFTGYSLLLTALTIPDDGRIVAIDQNRETFEIGLPIIRKAAVEHKIDFIESEALPVLDKLLEENLNHEAFDFAFVDADKLNYLKYHEKLLKLLKLGGIVVYDNTLWGGTVALPEESVAGEMKAGRHFTIEFNKLLAADTRVQICQVPLGDGITICKRLH
Strychnos spinosa		1KP	GGJD_scaffold_2121933	MEKAALNSSPVKLGLLQTQELHQYLLETSVYPREPQPLKEIRAATASHPLAYMGTEPDAGQMLAILLKTMNAKKTIEIGVFTGYSLLLTALTIPEDGKITAIDVDQQAYNVGLPIIRKAGVEHKIDFINSDALQVLDELLEDHENEGSFDFAFVDADKISYGKYHEKLMKLLKIGGIVVYDNTLWNGSVAMAEESLDSFPEVFKADRVAIMEFNKLLAAEDRVQICQAPLGDGITICRRLY
Arabidopsis thaliana	ATCOMT1	TAIR	AT5G54160	MGSTAETQLTPVQVTDDEAALFAMQLASASVLPMALKSALELDLLEIMAKNGSPMSPTEIASKLPTKNPEAPVMLDRILRLLTSYSVLTCSNRKLSGDGVERIYGLGPVCKYLTKNEDGVSIAALCLMNQDKVLMESWYHLKDAILDGGIPFNKAYGMSAFEYHGTDPRFNKVFNNGMSNHSTITMKKILETYKGFEGLTSLVDVGGGIGATLKMIVSKYPNLKGINFDLPHVIEDAPSHPGIEHVGGDMFVSVPKGDAIFMKWICHDWSDEHCVKFLKNCYESLPEDGKVILAECILPETPDSSLSTKQVVHVDCIMLAHNPGGKERTEKEFEALAKASGFKGIKVVCDAFGVNLIELLKKL
Alangium salviifolium		This study		MGSTSDIKSSMGEAEEEEACMFAMQLASASVLPMVMKAAIELDLLETMAKAGPTAYVSPAELASQLPTTNPAAPVMLDRILRLLASYSVLNCTLRQLPDGRVERLYGLAPVCKFLTKNSDGVSMAPLVLMNQDKVLMESWYYLKDTVLEGGIPFNKAYGMTAFEYHGTDPRFNKVFNLGMSNHSTIAMKKILDIYKGFEGLSSVVDVGGGTGATINMIVSKYPNIKGINFDLPHVIEDAPSYPGVEHVGGDMFVSVPKGDAIFMKWICHDWSDEHCVKFLKKCYEALPDNGKVIVVESILPVAPDTRLSTRNVIHVDVIMLAHNPGGKERTEKEFEALAKEAGFEGFRVTCCAFNTWVMEFLKKN
Alangium salviifolium	AsDPOMT1	This study	To be announced	MSWAGEMSKTGMTEAEEDEACVMALHMACGSILPMVLKCAIELDLFEIMAKAGPGAYVSPAELAQQLPTRSPDAPDMLDRILRFLACNSVLNCSFRQLADGRVERLYGLAPICKFFTKNPDGVSIAPLLLIVQDKVFMESWYHLKDAILEGGIPFNKAYGMTSFEFHSIDDRFNKLFNEGMSNHSTIAMKKILEKYKGFEGLSSVVDVGGGTGATLGMIVSKYPSIKGINFDLPHVLQDAPIYPGVEHVGGDMFVSVPKGDAIIVKWICHDWSDENCIKVLKNCYEALPENGKVIVVESIVPEAPSNELEPKMAINGDLIMLAYSPGGKNRTEKEFEALAKGAGFEGFQVVCRAFNTWIMEYLKKN
Alangium salviifolium	AsDPOMT2	This study	To be announced	MSWAGEISKTGMTEAEEDEACVMALHMACGSILPMVLKCAIELDLFEIMAKAGPGAYVSPAELAQQLPTQNPDAPDMLDRILRFLACNSVLNCSLRPLAEGRVERLYGLAPICKFFTKNPDGVSIAPLLLIVQDKVFMESWYHLKDAILEGEIPFNKAYGMTSFEFHSIDDRFNKLFNEGMSNHSTIAMKKILEKYKGFEGLSSVVDVGGGTGATLGMIVSKYRSIKGINFDLPHVLQDAPIYPGVEHVGGDMFVSVPKGDAIIMKWICHDWSDENCIKVLKNCYEALPENGKVIVVESIVPEAPSNELEPKMAINGDLIMLAYSPGGKNRTEKEFEALAKGAGFEGFQVVCRAFNTWIMEYLKKN
Caiophora chuquitensis		1kp	VTLJ_scaffold_2009478	MGSTSGDNGAITLGEEVEEEACLFAIQLASASVLPMVLKAAIELDLLEIMAKAGPGAHVSPSEIAAQLPTTNGDAPIMLDRMLRLLVSYSVLNCTLRDLPNGGVERLYGLEPVCKFLTRNADGVSMSPLLLMNQDKVLMESWYHLKDTVLEGGIPFNKAYGMTAFEYHGTDPRFNKAFNQGMSNHSTITMKKILQTYTGFDGLNSIVDVGGGIGATVNMIVSKYPSIKGINFDLPHVIEDAPTYPGVEHVGGDMFVSVPKGDAIFMKWICHDWSDEHCLKLLKNCYESLPENGKVILGECILPEVIDGSLATKNVVHVDVIMLAHNPGGKERTHNDFDALAKGAGFQGIRLICCAYNTCVIELFK
Hydrangea quercifolia		1kp	ZETY_scaffold_2056069	MGSTSDSQTVNPPDVEEEACLFAMQLASASVLPMVLKSAIELDLLETMAKAGPGAYVSPSELAAQLPTQNKDAPVMLDRILRLLASYSVLDCTVKNLPNGGVERLYSLAPVCKYLTRNADGVSMAPLLLMNQDKVLMESWYHLKDAVLDGGIPFNKAYGMTAFDYHGTDPRFNKVFNNGMSNHSTITMKKILETYKGFEGLTSVVDVGGGTGATLNMIISKYPSIKGFNFDLPHVIEDAPSYTGVEHVGGDMFVSVPKGDAIFMKWICHDWSDEHCLKFLKNCYEALPNNGKVIVAECILPVAPDTRLATRNVIHIDVIMLAHNPGGKERTEKEFEALAKGAGFQGFRVMCSAFNTWVMEFLKSV
Cornus florida		NCBI	XM_059811345	MGSTSESEELEACMFAMQLASASVLPMVLKSAIELDLLETMAKAGPGAYVSPKELAAQLPTKNPDAPVMLDRILRLLASYSVLNCTVHDLPDGRVERLYGLAPVCKFLTRNADGVSMAPLVLMNQDKVLMESWYYLKEAVLDGGIPFNKAYGMTAFDYHGTDPRFNKVFNQGMSNHSTITMKKLLETYDGFKGLKSIVDVGGGTGATMNMIVSKYPTIKGINFDLPHVIEDAPSYPGVKHVGGDMFVSVPKGDAIFMKWICHDWSDEHCLKFLKKCYEALPDNGKVILAECILPVAPDSRLTTKNVIHIDVIMLAHNPGGKERTEKEFEELARGAGFEGFRVMCSAYNTYVIEFLKKI
Catharanthus roseus		NCBI	AY028439	MGSANPDNKNSMTKEEEEACLSAMRLASASVLPMVLKSAIELDLLELIKKSGPGAYVSPSELAAQLPTQNPDAPVMLDRILRLLASYSVLNCTLKDLPDGGIERLYSLAPVCKFLTKNEDGVSMAALLLMNQDKVLMESWYHLKDAVLEGGIPFNKAYGMTAFEYHGKDPRFNKVFNQGMSNHSTIIMKKILEIYQGFQGLKTVVDVGGGTGATLNMIVSKYPSIKGINFDLPHVIEDAPSYPGVDHVGGDMFVSVPKGDAIFMKWICHDWSDAHCLKFLKNCHEALPENGKVILAECLLPEAPDSTLSTQNTVHVDVIMLAHNPGGKERTEKEFEALAKGAGFRGFIKVCCAYNSWIMELLK
Rauvolfia serpentina		NCBI	KX687825.1	MGSAAPEQSNSMAGDEEACLFAMQLASASVLPMVLKSAIELDLLELIKKAGQDAYVSPSELAAQLPTENPDAPVMLDRILRLLASYSVLNCTLRNLPDGGVERLYGLAPVCKFLTKNEDGVSMAALLLMNQDKILMESWYHLKDAVLEGGIPFNKAYGMTAFEYHGTDPRFNKVFNQGMSNHSTIIMKKILEIYNGFEGLKTVVDVGGGTGATLSMIVSKYPAIKGINFDLPHVTGDAPTYPGIEHVGGDMFFSVPKGDAIFMKWICHDWSDEHCLKFLKNCYQALPENGKVILAECLLPEAPDATLSTQNTVHVDVIMLAHNPGGKERTEKEFEALAKEAGFKGFRKICCAYNSWIMELLK
Coffea arabica		NCBI	XM_027254142.1	MAEEEACLFAMRLASASVLPMVLKSAIELDLLELIAKAGPGAYVSPSELAAQLPTHNPEAPIMLDRILRLLATYSVLDCKLNNLADGGVERLYGLAPVCKFLTKNADGVSMAPLLLMNQDKVLMESWYHLKDAVLDGGIPFNKAYGMTAFEYHGTDPRFNKVFNQGMSNHSTITMKKILEVYRGFEGLKTVVDVGGGTGATLNMIISKYPTIKGINFELPHVVEDAPSHPGVEHVGGDMFVSVPKGDAIFMKWICHDWSDDHCRKLLKNCYQALPDNGKVILAECVLPEAPDTSLATQNVVHVDVVMLAHNPGGKERTEKDFEALAKGAGFKEFRKVCSAVNTWIMELCK
Gentiana acaulis		1kp	ECTD_scaffold_2026856	MGSAIPLQKNPIDSEEEACLFAYQLASASVLPMVLKSAIELDLLELIAKAGPDTYVSPAELAAQLPTKNPDAATVMLDRILRLLASYSVLNCTLKHLPDGSVERLYGLAPVCKYLIKNSDNVSMAPLLLMNQDKVLMESWYYLKEAVLDGGIPFNKAYGMSAFDYHGTDPRFNKVFNQGMSNHSTITMKKILETYDGFEGLNSIVDVGGGIGATLNMILSKYPTIKGINFDLPHVIQDAPSLPGIEHVGGDMFVSVPKGDAIFMKWICHDWSDAHCLTLLKNCHEALPEKGKVILCEHILPEAPDTSLFTKTAVHVDVIMMAHNPGGKERAEKEFQALAKGAGFKDISKICCAHNIWIIELYK
Strychnos spinosa		1kp	GGJD_scaffold_2014763	MGSKNQGQTTPLEAEEDACLFAMQLASASVLPMVLKSAIELDLLELISKAGPGARVSPSELAAQLPTQNPDAPVMLDRILRLLASYSVLNCTLKNLPNGGVERLYGLEPVCKFLTKNADGVSMAALLLMNQDKVLMESWYHLKDAVLDGGIPFNKAYGMTAFEYHGTDPRFNKIFNQGMSNHSTIIMKKILETYKGFEGLKTLVDVGGGTGATLNMIVSKYPTIKGINFDLPHVVGDAPSYPGVEHVGGDMFVSVPKGDAIFMKWICHDWRDEHCLKFLKNCYDALPENGKVIIAECVLPEAPDTTRVTQNVVHIDVIMLAHNPGGKERTEKEFEALAKGAGFKDFQKICCASCSWIMEFCK
Gelsemium sempervirens		1kp	HGSM_scaffold_2009005	MGSANTEQKNPVEAEEEACLFAMRLASASVLPMVLKSAIELDLLELIAKAGPGAYVSPSELAAQLPTTNPDAPVMLDRILRLLASYSVLTCTLKNLPGGCVERLYGLAPVCKFLTKNADGVSMAALLLMNQDKVLMESWYHLKDAVLDGGIPFNKAYGMTAFDYHGTDPRFNKVFNEGMSNHSTITMKKILETYNGFEGLKTVVDVGGGTGATLSMIVSKYPTIKGINFDLPHVIEDAPSYPGVEHVGGDMFVSVPKGDAIFMKWICHDWSDEHCLKFLKNCYDALPENGKVILAECLLPEAPDTTLATQNVVHVDVIMLAHNPGGKERTEKEFETLAKGSGFKEFRKICCAYNSWIMEFLK
Arabidopsis thaliana	ASMT1	TAIR	AT4G35160	MSSDQLSKFLDRNKMEDNKRKVLDEEAKASLDIWKYVFGFADIAAAKCAIDLKIPEAIENHPSSQPVTLAELSSAVSASPSHLRRIMRFLVHQGIFKEIPTKDGLATGYVNTPLSRRLMITRRDGKSLAPFVLFETTPEMLAPWLRLSSVVSSPVNGSTPPPFDAVHGKDVWSFAQDNPFLSDMINEAMACDARRVVPRVAGACHGLFDGVTTMVDVGGGTGETMGMLVKEFPWIKGFNFDLPHVIEVAEVLDGVENVEGDMFDSIPACDAIFIKWVLHDWGDKDCIKILKNCKEAVPPNIGKVLIVESVIGENKKTMIVDERDEKLEHVRLMLDMVMMAHTSTGKERTLKEWDFVLKEAGFARYEVRDIDDVQSLIIAYRS
Hydrangea quercifolia		1kp	ZETY_scaffold_2054932	TEILQAQAHIWNHIFNFINSMSLKCAIQLNIPDIIHKHGQPMTLSELVSALPINRAKAQCVYRLMSILVQASFFIKQKLPQKDKEEEEKEGYSLTPASRLLLKEEPLSVTPFLLAMLDPILVTPWHHLNQWFENGDRTPFHTAHGRAFWDYAGHEPRLNHFFNEAMASDARLVMSVVVKECRGVFEGLKSLVDVGGGIGTVAKVVVDAFPELECTVFDLPHVVADLEGSGNLKFVGGDMFESVPRADAILLKWILHDWNDEESVQILKKCKEAINPSKVHENGGGKVIIIDMITVENDQKEDNNNESMETQLFFDMLMMVLVGGRERKEREW
Camptotheca acuminata		NCBI	MG996006	MANDERYTELLEAQTHLWSQICNLINSASLKCAVELGIPDVIHSHGKPMTLPELVSALPINPSKAHYIYRLMRTLVHSGFFVQQKEGTNEQENGGYLLTRVSRLLLKDEPLNARAFLLAVVDPIMRKPWYFLSDWFKNDDPTAFETAHGRSFWDYLAQEPRLGNFFDEAMASDSCLITNVLINECKEVFEGLTSLVDVGGGTGTVGRAIAKTFPHLKCTVFDLPHVIADLQGTENLDFVGGDMFEAIPPANAILLKWILHNWTEEECVKILKRCKEAIPSKDGGKVIIIDMIMEKVKADDESVEAQLSSDMTMMVLFRAQERSEKEWEKLFLAAGFSHYKITSALGLRSIIEVYP
Cornus florida		NCBI	XM_059808360	MDMTNDELDKELLHSQAHIWNHIFNFINSMSLKCAIQLGIPDIIHNHGQPMTLSELVSVLNINQAKTFSVYRLMRILVHSGFFVKQKVSENKEEDGYLLTPASRLLLKDEPLSVRPFLLAMLDPILTKPWHHVSQWFQNGDPTPFDTAHGRTFWDYAGHEPKLNHFFNDAMASDAKLVTSVVVKDCKGVFEGLKSMVDVGGGTGTVAKAIAVGFPHLQCTVLDLPHVVAGLQGTKNLNYFGGDMFEAIPPADAVLLKWILHDWSDEESVKILKRCKEAIPSRDKGGKVIIIDMKVENEEGDDESIETQLFFDMLMMVLVTGRERNEKEWAKLFFDAGFSDYKITPILGLRSLIEVYP
Carapichea ipecacuanha	CiDOMT1	This study	To be announced	METVESSSSAELLRAQTHFSRQVFSFQNFAALKCALQLGIPDAIKQHGKPMNLSELTSALPINPSKAPCIHRLMRLLVNAGYFAQENECFALTSLGRLLLKDDPLHIRALVLSEFHTALVMPWFALSEWFKNDDVAPFATAHGKSFWDYTSCDPELRNVFDGAMACDSHLIAKALVTEFKYLFEGLNSLVDVGGGNGTLARAIAKTFPNIKCTVCDLPDAVANQQGDGNLDFVAGDMFDRVPNADAILLKSILHDWSDENCVKILKNCKKVISGKDKGGKVIVIDGVVELEKKAGNDDPGLDNMDMQMLVLFNARERNEKEWTKLFSDAGFSDYRIVQTFGWWCIMELSP
Carapichea ipecacuanha	CiDOMT2	This study	To be announced	METVESSSSAELLRAQTHFSTQLFSFQNYASLKCALHLGIPDAIKQHGKPMNLSELTSALPIKPSKAPYIHRLMRMLVKAGYFAQENECFDLTPIGLLLLKDDPINIRALVLLELHPALLLPWIALSEWFQNDDATPFVTAHGKSFWDYTSRDPEFRKLFDEAMAGDSELISKVLVTEFKYVFEGLKSLVDVGGGNGTLARSIAKAFPNLKCTVFDLPEAVANEQGDGNLDFVAGDMFDRVPSADAILLKIVLHDWSDENCVKILKNCKKSIPEKDKGGKVIIIEGVVELEKNAGNEYAGLENLDMEMMVLYNSKERTKKEWTKLFSEAGFSDYKFIPALDSWCIIELSP
Carapichea ipecacuanha	CiDPOMT	This study	To be announced	METVESSSSAELLRAQMHFSTQLFGFHYSAALKCAVKLGIPDAIKQHGKPMNLSELTSALSINPSKAPCIHRLMRILVTAGYFAQENECFSLTSVGRHFLKDDPLNIRALVLLELHPALVKPWIALGEWFQNDDVSPFATAHGKSFWDYVTSDPELRKLFDESMADDSQLIAKALVTEFRYVFEELKSLVDVGGGSGTLARAIAKAFPNLKCTVCDLPDAVANEHGDGNLDFVAGDMFERVPSADAILLKHILHDWSDEKCVEILKKCREAIPKNGGKVIIVDKLLKNRGHGHAENEHDEATESPLSCDMEMMVLVNGKERDEKEWAKLFSGAGFNDYKYNITPVLGSTSLIEVNFYN
Catharanthus roseus	Cr16OMT	NCBI	EF444544	MDVQSEEFRGAQAQIWSQSCSFITSASLKCAVKLGIPDTIDNHGKPITLSELTNALVPPVHPSKAPFIYRLMRVLAKNGFCSEEQLDGETEPLYSLTPSSRILLKKEPLNLRGIVLTMADPVQLKAWESLSDWYQNEDDSSTAFETAHGKNFWGYSSEHMEHAEFFNEAMASDSQLISKLLIGEYKFLFEGLASLVDIGGGTGTIAKAIAKNFPQLKCTVFDLPHVVANLESKENVEFVAGDMFEKIPSANAIFLKWILHDWNDEDCVKILKSCKKAIPAKGGKVIIIDMVMYSDKKDDHLVKTQTSMDMAMLVNFAAKERCEKEWAFLFKEAGFSDYKIYPKLDFTRSLIEVYP
Strychnos nux-vomica	SnvOMT	NCBI	OM304297	MAMVLENSSAELLRALAHLSNKRGNFKDGAALKCAVELGIPDVIQKHGKPAMTLSELTAALPIKQSKAHCINRIMRVLVNAGFFVEQRSGDGKRDDEEESYALTPACRLLLKDEPLNARAHVLFTLDPAEMVALGSLSEWLQDDYPTAFETANGKNYWDYIAERPARNKLFNEALAVDSRLIATVLISEFKFVFEGLTSLVDVGGGTGTIARAIAETFPNMKCIVLDLQQVVEDADLEGTENLEFVAGDMFEKIPNANAILLKMVLHDWSDEDCVRILKNCKRVIPEKEKGGKIILIELVLGGQNKDHVTVEAEICMDMEMLASFGGKERTEKEWAKLFQDAGLSGYKVFSNLDSRCVIEVYP
Vinca minor	Vm16OMT	NCBI	MH010798	MDVQSDEFSKAQAHIWSQVLCHIPTATIKCAIELGIPDAIDNHGKAMTLAELTNSLPLINPSKAPFVRRLMRILVKNGFFSEQQITNDHIAYGLTPSSRILLKNEPLNLRGLVLANLDPSHMKSWVALSEWFQNDNEEAKTAFEIAHNGKNFWDYSAEDTEHAEIFNEAMASDSKLVSELLINTEYKLLFEGLTSMVDVGGGTGTIAKAIAKTFPNLNCTVFDLPHVVANLESMGNLEFVAGDMFVKIPPANAIFLKWILHDWNDEDCVKILKACKKAIPEKEKGGKVIVIDTVIGSKINDDESIKAQLSMDMGMMVDFASKERDEKEWASLFKEAGFSNYKIFPKLDFIRSVIEVYP
Tabernanthe iboga	TiN10OMT	NCBI	MH454075	MKSAELFKAQAHIFKQVFCFTNGASLKCAVQLGIPDAIDNHGKAMTLSELTDALPINPSKAPHIHRLMRILVTAGFFVEERLGNGKEEKANGYALTPSSRLLLKNKPLSLRASALTMLDPVTVKTWNALSEWFQNEDQTAFETAHGKNMWDFFAEDPGLSKKFNESMASDSQLVTEVLVTKCKFVFEGLTSMVDVGGGTGTVAGAIAKTFPSLRCTVFDLPHVVANLEPTENLDFVAGDMFGKIPPANAIFLKWVLHDWNDEDCVKILKNCKRAIPGKEKGGKVIIVDIIMETEKHDIDEFDYAKMCMDMEMLVLCNSKERTEKELAMLVSEAGFSGYKIFPVLGIRSLIEVYP
Cinchona pubescens	CpOMT1	NCBI	MW456557	MATSENSTKLLRAQAHIWNQTFIFKNSASLKCAIQLGIPDVIQKHGKPITLSDLISALPINPSKALYIDRLMRILVNNGFLAQEKEGYYTLTSAGRLLLKDDETLSAREFVLMVLDPALVKPWSVLTEWFKNDDRSPFDTAHGKSFWEYMADDPKLGKLFNDAMASDSQLITKVLITECRYVFEELTSLVDVGGGTGTVARSIAKMLPHLNCIVFDLPHVVANQEGTENLDFVAGDMFEKVPPTNAILLKWILHDWSDEDCVKILKNCKKAIPGRDKGGKVIVIDMVMDSQLIKDDESVEAQICFDMEMLVLFRSKERTEKELATLFWDAGFSRYKVLPVLGTRGLIEVYP
Gelsemium sempervirens	GsRH11OMT	NCBI	MF401947	MGKVENSAELLKAQACIWNQTLMFKNSASIKCAVQLGIPDVIHEHGKPMTLSELTAALAIKPSKARFIDRLMRVLVHTGFFAEERLGHGSHDQDAYALTLAGRLLVKDETFNERGSVLMTLDPVMVKPWFTLGEWFQNDDPSPFHTAHGKSFWEHTAEEPGFGKLFDEVMANDSQFIKHVLINDYKFVFEGLISLVDVGGGTGTVARAIAETFPKLKCTVYDLPQVVANLQGSENFEFVAGDMFKEIPTANAILLKWILHDWNDEDCLKILKNCKKAIPGKDKGGKVIIIEAIMESQKQDNESIETEIGENMQMMVMFGSKERTEKEWAALFQDAGFSGYKLTPMVGLRSLIEVYP
Coffea arabica		NCBI	XM_027205341	MNRAENLTELLEAQNHVGNQMLNFRKSASLKCAIELGIPDAINQHGKPITLSELVSALPINPSKANHIYRLMRFLSNAGFFVLQDQGYALTAAGRLLLKEEPFNLRAFIFYMSDPVLVKPWNSLTEWFRNDDPSPFHTAHGKNFWAYAAEEPNFANLFNESMANDSTLIVQVMMTECKFVFDGLTSLVDVGGGTGAVARAIAQNFPNMECVVCDLPHVIAGQEGTENLDFVAGDMLEKVPAADAILLKWILHDWSDEDCVKILKNCKEAIPGRDKGGKVIIIDMIMESQMKDGESVETQVGVDMQMLMCYGAKERTEKEWAKLFQDAGFSDYKVLPVLGVCCLIEVYP

### Sheet: Glucosidase tree
Species	Name if available	Source of sequnce	Accession details	Sequence
Arabidopsis thaliana	ATBG1	TAIR	AT1G52400	MVRFEKVHLVLGLALVLTLVGAPTKAQGPVCGAGLPDKFSRLNFPEGFIWGTATAAFQVEGAVNEGCRGPSMWDTFTKKFPHRCENHNADVAVDFYHRYKEDIQLMKDLNTDAFRLSIAWPRIFPHGRMSKGISKVGVQFYHDLIDELLKNNIIPLVTVFHWDTPQDLEDEYGGFLSGRIVQDFTEYANFTFHEYGHKVKHWITFNEPWVFSRAGYDNGKKAPGRCSPYIPGYGQHCQDGRSGYEAYQVSHNLLLSHAYAVDAFRNCKQCAGGKIGIAHSPAWFEPQDLEHVGGSIERVLDFILGWHLAPTTYGDYPQSMKDRVGHRLPKFTEAEKKLLKGSTDYVGMNYYTSVFAKEISPDPKSPSWTTDSLVDWDSKSVDGYKIGSKPFNGKLDVYS…
Arabidopsis thaliana	BGLU21	TAIR	At1g66270	MALQKFPLMGLLLLLTILVSVTTAVDDPVCPATSKLSRASFPNGFLFGTATAAFQVEGAINETCRGPALWDIYCRRNPGECTQRCSGDHADVAVDFFHRYKEDIQLMKNLNTDAFRLSIAWSRIFPHGRKEKGVSQAGVQFYHELIDELLKNGIVPFVTVFHWDTPQDLEDEYGGFLSQNIVKDFREYADYVFTEYGGKVKNWITFNEPWVFAHAGYDLGKKAPGRCSRYVPGCEDREGQSGKEAYLVSHNLLNAHAEAVEVFRQKVKGGKIGIAHSPAWFEPHDLKDSNDAPTVSRVLDFMLGWHLEPTTSGDYPQIMKDLLGYRLPQFTAAQKAKLKDSTDFVGLNYYTSTFSNYNEKPDPSKPSWKQDSLVSWEPKNVDHSAIGSMPLTAALPVYA…
Alangium salviifolium	AsDGD1	This study	To be announced	MAKTPSLRADSFPSGFLFGTAGSAYQYEGAACTDGKGPSIWDDFANGRPDMIKDRSTGNVANDSYHRYKEDVSIMKRMGMKAYRFSISWSRILPTGRLRDGVNKEGVSYYNNLIDELLANDIEPWVTLFHWDLPQALETEYEGFLDRRVVDDFCNYAEVCFWEFGDRVKHWITLNEPWTYTTYGYVMGEHAPGRGIHTPATRVSTATAASPAVPLVQATRVKAPSLASTVRPSSTTCALHRMAALDRYNCCRREEINATVLRPSATYAALGNPETEPYQVAHHFLLAHAKAVDLYRKNFKKIQKGIIGISLNSTWYEPLRDGNQDDLQAAQRAMDFKFGWFMDPITRGTYPGNMKTFVETGLLPPFSGDEAKMLKGSFDFIGVNYYTSNYATIPDPSND…
Alangium salviifolium	AsDGD2	This study	To be announced	MAKTPSLRADSFPGGFLFGTSGSAYQYEGAACTDGKGPSIWDDFANGRPDKITDRSTGNVANDSYHRYKEDVAIMKRMGVKAYRFSISWPRILPTGRLRDGVNKEGVSYYNNLIDELLANDIEPWVTLFHWDLPQALETEYEGFLDRKVVDDFCNYAEVCFWEFGDRVKHWITLNEPWTFTIHGYVMGEHAPGRGIDAQHLSPATPASPAVPLVQATRVKAPSLASTVSPSSTTSALHRMAALDRYNCCRREEINATVLRPSATYAALGNPETEPYQVAHHLLLAHAKAVDLYRKNFKEIQKGIIGISLNTTWYEPLRDGNQDDLQAAQRAMDFKFGWFMDPITRGTYPGNMKTFVETGLLPTFSDDEAKMLKGSFDFVGLNYYTSNYATIPDPSNDRA…
Cornus florida		NCBI	XP_059652677	MESESNMSSISATGSLNRRSFPNDFVFGTASSAYQYEGAASEGGRGPSIWDTFTQRYPGKIIDGTNGNMAVDSYHQYKEDVKIMKKIGLDAYRFSISWSRVLPTGSLSGGVNKEGIDYYNNLIDELLANGIKPFVTLFHWDLPQALEDEYGGFLSGRIVSDFCNYAELCFWEFGDRVKHWITLNQPWTYSVYGYADGSLAPGRGSSSPEPIRSLNQQQNCSYGDPGREPYIVAHNQLLAHATAFNLYKEKFKASQKGMIGISLFSHWYEPLCETSDEDKDAANRALDFMLGWFLKPLTSGCYPSTMKSKAGERLQDLDDKESDLIRGSFDFIGLNYYTANYATGARQPIGVKFSYITDSRVKFTTERNGVPIGPRGASDWLHIYPEGIYKLLNYVKKNY…
Caiophora chuquitensis		1kp	VTLJ_scaffold_2001202	MSQTAAAEISRQDFPQDFSFGAATSAYQIEGAANHGGKGPSIWDTFTHKFPGKIADGTNGNVAIDSFNRYKEDIQIMKKLGFTAYRFSISWPRILPSGRLSGGVNKEGVEFYNSLVDELIANGIQPYATLFHWDLPQALEDEYQGFLNKNIVDDFHQFSDICFWEFGDRVKHWFTFNETWSYSVSGYVNGYFPPGRGGAANDQMKRSGSRSRRFLGDSMRSGRPGTSLERSRLAEGNPGTEPYIVTHNQLLCHADAVKLYRDKYQPFQLGLIGIAPVSIWVEPLDPKNPEDVAAARRGIDFMFGWIMHPITYGEYPPSMQQNVGDRLPTFSPVEKEFLTRSYDFLGVNYYTGNYGTNAIPEGPPNYNTDSHVELLTEKNGVPIGDMPGTTWLFFYPEGF…
Hydrangea quercifolia		1kp	ZETY_scaffold_2006012	MSINRRNFPEDFVFGVATSAFQIEGGASQDGRGPSIWDAFANRYPGRIKDGKNGNVAIDSYNRVKEDVQIMKKLGLDAYRFSISWPRLLPTGRLSGGVNRDGIDYYSTLIDELLENGIEPYATLFHWDFPQALEDEYQGFLSALVVADFHEFADLCFWEFGDRVKHWMTFNETWSYSVAGYVNGTFPPGRGASSAEIVRSIPALGRFGSRKTRLLSDARFAASRGISVESLTQGNPGTEPYIVTHNQLLCHADVVKLYRDKYQPSQKGKIGVAIVSIWAEALDPNSKSDTDAAKRAIDFMFGWIMEPVTNGDYPSTMRTNVGNRLPKFSEPEKALLTGSYDFIGVNYYTSNYATNSTADEGAPNYNTDSHVELLVERNGVPIGDKPGTDWLYVYPIGIY…
Nyssa sinensis		NCBI	KAA8549636	MESEGNGVPTYLLQRSSFPNDFIFGSGSSAHQYEGAANEGGKGPSIWDDYTQRFPGKMQDGSNGNVANDSYHRYKEDVAIIKKMGLNAYRISISWPRVLPSGRPSGGVNKEGIDYYNNVINELLANGIEPYVTLFHWDLPKALQDEYGGFLSSKIVADFCNYAELCFWEFGDRVKHWVTFNESWSYSVLGYVNGTLAPGRGASSPENIRSLPATHRCSTLLQKIFVDGDPGREPYLVAHNQLLSHAAAVRLYRQKFETSQSGKIGITLVTTWFEPLSETSDSDKKAAERAQDFKFGWFMDPLTTGDYPSSMRTNVGSRLPKFSQEQSELLKGSFDFIGLNYYTANYATDAPNPNDEKLSYNTDSHVELLTERNGVPIGSNAGSGWIYVYPQGIYKLLGY…
Nyssa ogeche		1kp	VUSY_scaffold_2027451	MDTQSLSVSVHSPNSLHRRDFPNDFIFGAASAAYQYEGAAVEGGRGPSIWDFWTQRHPGKMTDCSNGMVAIDSYHRFKEDVSIMKKMGLDAYRFSISWSRLLPCGKLCGGVNREGINFYNTFIDELIANGIEPFVTLFHWDLPQALEDEYGGFLSHRIIADYVDFADLCFWEFGDRVKHWATCNEPWTYTVCGYVRGSFAPGRGTTHSTVSLRSLTALGRGSLLDTHICTDGDPGTEPYIVAHNLLLCHAAAVEAYRSKYQTSQKGKIGIVLNSSWFEPYSEWCPNDRKAAERALDFKLGWFLDPVINGHYPQSMQSHVKSRLPKFSEEQSKLVKGSFDFIGINYYTSNYAKDAPHAGDDGKLNYTTDSKVELLTERNKVPIGPPAGSSWLLICPEGIY…
Camptotheca acuminata		NCBI	AES93119	MEAQSIPLSVHNPSSIHRRDFPPDFIFGAASAAYQYEGAANEYGRGPSIWDFWTQRHPGKMVDCSNGNVAIDSYHRFKEDVKIMKKIGLDAYRFSISWSRLLPSGKLSGGVNKEGVNFYNDFIDELVANGIEPFVTLFHWDLPQALENEYGGFLSPRIIADYVDFAELCFWEFGDRVKNWATCNEPWTYTVSGYVLGNFPPGRGPSSRETMRSLPALCRRSILHTHICTDGNPATEPYRVAHHLLLSHAAAVEKYRTKYQTCQRGKIGIVLNVTWLEPFSEWCPNDRKAAERGLDFKLGWFLEPVINGDYPQSMQNLVKQRLPKFSEEESKLLKGSFDFIGINYYTSNYAKDAPQAGSDGKLSYNTDSKVEITHERKKDVPIGPLGGSNWVYLYPEGIY…
Carapichea ipecacuanha	CiDGD	This study	To be announced	MSSVLPTPVLPNPGRNINRGHFPDDFIFGAGTSSYQIEGGAREGGRGRGIWDTFTHTHPELVQDGSNGDTAVNSYHLYKEDIKIVKLMGLDAYRFSLSWPRILPGGTINAGINQEGIKYYNNLIDELLANDIVPYVTLFHWDVPQALQDQYDGFLSDKIVDDFRDFAELCFWEFGDRVKNWITINEPQSYSDFFGVVYDTPPKADALKASRLLVPTTVAKSSKPARVFASTVDPGTTTADQVYKVGHNLLLAHAAAIQVYRDKFQNTQEGTFGMALVTMWMKPLNENNSADLDAAKRAFDFKFGWFMEPLITGDYPKSMRQLLGSRLPEFTPDQKKLLIGSYDYVGVNYYTATYVSSAQPPHDKKKAVFHTDGNFYTTDSKDGVLIGPLAGPAWLNIVP…
Carapichea ipecacuanha	CiS6DGD	This study	To be announced	MATVLATPGRNINRGHFPHDFIFGAGTSSYQVEGATREGGRGLSIWDTFTHTHPDIVHDGSTGDMAVNSYHLYKKDVKILKLMGLDAYRFSISWPRILPGGTINAGINEEGINYYNNLIDELLANDIEPYVTLFHWDVPQTLQDQYDGFLSENIVDDFRDFVELCFWEFGDRVKNWITLNEPRSFCDFCGVVYHTPPCGKSDEVEAQPKHMLEEVFIQVLAGVHPVPARVARPSRPVRLIARSVSEDQRYQVAHNLLRAHAAAVQVYRDKFQKTQDGKLGISLAAPWMEPLNANNSADVEAASRAFDFLFGWYMEPLITGDYPKSMRQLLGSRLPQFTPEQSKQLIGSFDFVGVNYYTSTYVSSAPPPDDKTAVLNEDAKYYTTDLKDNVPIGPKAGPY…
Rauvolfia serpentina	RsRGD	NCBI	Q9SPP9	MATQSSAVIDSNDATRISRSDFPADFIMGTGSSAYQIEGGARDGGRGPSIWDTFTHRRPDMIRGGTNGDVAVDSYHLYKEDVNILKNLGLDAYRFSISWSRVLPGGRLSGGVNKEGINYYNNLIDGLLANGIKPFVTLFHWDVPQALEDEYGGFLSPRIVDDFCEYAELCFWEFGDRVKHWMTLNEPWTFSVHGYATGLYAPGRGRTSPEHVNHPTVQHRCSTVAPQCICSTGNPGTEPYWVTHHLLLAHAAAVELYKNKFQRGQEGQIGISHATQWMEPWDENSASDVEAAARALDFMLGWFMEPITSGDYPKSMKKFVGSRLPKFSPEQSKMLKGSYDFVGLNYYTASYVTNASTNSSGSNNFSYNTDIHVTYETDRNGVPIGPQSGSDWLLIYPEG…
Rauvolfia serpentina	RsSGD	NCBI	Q8GU20	MDNTQAEPLVVAIVPKPNASTEHTNSHLIPVTRSKIVVHRRDFPQDFIFGAGGSAYQCEGAYNEGNRGPSIWDTFTQRSPAKISDGSNGNQAINCYHMYKEDIKIMKQTGLESYRFSISWSRVLPGGRLAAGVNKDGVKFYHDFIDELLANGIKPSVTLFHWDLPQALEDEYGGFLSHRIVDDFCEYAEFCFWEFGDKIKYWTTFNEPHTFAVNGYALGEFAPGRGGKGDEGDPAIEPYVVTHNILLAHKAAVEEYRNKFQKCQEGEIGIVLNSMWMEPLSDVQADIDAQKRALDFMLGWFLEPLTTGDYPKSMRELVKGRLPKFSADDSEKLKGCYDFIGMNYYTATYVTNAVKSNSEKLSYETDDQVTKTFERNQKPIGHALYGGWQHVVPWGLYKL…
Rauvolfia verticillata		NCBI	AFI71457	MESNQGEPLVVAIVPKPNASTEQKNSHLIPATRSKIVVHRRDFPQDFVFGAGGSAYQCEGAYNEGNRGPSIWDTFTQRTPAKISDGSNGNQAINCYHMYKEDIKIMKQAGLEAYRFSISWSRVLPGGRLAAGVNKDGVKFYHDFIDELLANGIKPFATLFHWDLPQALEDEYGGFLSHRIVDDFCEYAEFCFWEFGDKIKYWTTFNEPHTFTANGYALGEFAPGRGKNGKGDPATEPYLVTHNILLAHKAAVEAYRNKFQKCQEGEIGIVLNSTWMEPLNDVQADIDAHKRALDFMLGWFIEPLTTGDYPKSMREIVKGRLPRFSPEDSEKLKGCYDFVGMNYYTATYVTNAAKSNSEKLSYETDDHVDKTFDRVVDGKSVPIGAVLYGEWQHVVPWGL…
Catharanthus roseus		NCBI	KAI5675780	MGTPVCATTLLKPNNANNYKISRKDFPPDFIIGAASSAYQVEGGAKEGGRGTSIWDTFTEKNPSVVKDGSNGNIAVNSYHLYKEDVRILKKLGLDSYRFSISWPRVLPCGTINGGINREGINYYNNLIDELLENGIKPFVTLFHWDLPQALEDKYGGFLSPEIVEDFCEYVELCFWEFGDRVKNWITVNEPRMFSVEGYLSGGMAPGRGQSSDTYSVNTIHRFGPVPQQCINSNGNPSTEPYLVGHHQLLAHAAAVDLYKTKFQRAQKGKVGITLNADWIEPLDDANESDRKATKRALDFSIGWFLEPLTTGDYPESMKRLVGLRLPKFTVEQSEKLKGSYDFLGLNYYTSIYATNASLKSRKVENMTYDTDSQVSYTSERNGIPIGPTAASAWLFIYP…
Catharanthus roseus	CrSGD	NCBI	AAF28800	MGSKDDQSLVVAISPAAEPNGNHSVPIPFAYPSIPIQPRKHNKPIVHRRDFPSDFILGAGGSAYQCEGAYNEGNRGPSIWDTFTNRYPAKIADGSNGNQAINSYNLYKEDIKIMKQTGLESYRFSISWSRVLPGGNLSGGVNKDGVKFYHDFIDELLANGIKPFATLFHWDLPQALEDEYGGFLSDRIVEDFTEYAEFCFWEFGDKVKFWTTFNEPHTYVASGYATGEFAPGRGGADGKGEPGKEPYIATHNLLLSHKAAVEVYRKNFQKCQGGEIGIVLNSMWMEPLNETKEDIDARERGLDFMLGWFIEPLTTGEYPKSMRALVGSRLPEFSTEVSEKLTGCYDFIGMNYYTTTYVSNADKIPDTPGYETDARINKNIFVKKVDGKEVRIGEPCYGG…
Exacum affine		1kp	KPUM_scaffold_2102222	MNLRRIPSMSLLYILFITIFVVFASSSEVDDDFLSKKLPLNASRISRVDFSDDFIFGVATSAYQIEGGANEAGRGPCNWDVFSKRQPDKIKGGSNGNNAVNSYHLYKEDVQILKKLGLDAYRLSISWSRLLPGGKLSGGINKEGIKYYNNLIDELVANGIKPFVTLFHWDFPQALDDEYGGFLSHKSVKDFAEYAELCFWEFGDRVKNWITLNEPFTLSEGGYSSGLFAPGRGPSVGNPGTEPYLVTHYQLLAHAAAVELYRTKFQKSQKGMIGITLVSHWKEPLNDNEADRRAAKRALDFMFGWFMEPLTSGDYPESMKQIVGSRLPKFTAEESQKLKGSYDFLGLNYYTALYVTDAPRLSGGRLSYETDPQVYSTYEKDGKAIGPKAASDWLYIYPE…
Centaurium erythraea subsp. erythraea	BGlu1	NCBI	UTN00716	MAILKRSGRIVPSGASMISRGDFPADFVFGSATAAYQVEGGAREGGRGPSIWDTFTHRRPDMIKGGGNGDVAVDSYHLYKEDIQLLKNIGLDAYRLSISWSRVLPGGNLTGGVNKEGIDYYNSLIDDLLANGIQPFVTLFHWDAPQALEDEYGGFLSPRIVDDFRQYVELCFWEFGDRVKHWITLNEPSTFSDAGYASGVYAPGRGSTSPALLQHRLRSAPSRTSPWGPHCKSSHGNPGTEPYIVTHHLLLAHATAVELYRNKFQKSQGGSIGITLISQWREPLNDTEADRKAAKRALDFMFGWYMDPITSGDYPESMKELVGSRLPKFSPDESKKLRGSYDFLGLNYYTGTYVTDAPKSTGEMLSYDTDAHVTYTYERNGKLIGPKAASDWLHMYPEG…
Gelsemium sempervirens		NCBI	AXK92564.1	MATPSSTIVPDATKINRRDFPSDFVFGAASSAYQIEGGASEGGRGPSIWDTFTKRRPEMVKGGSNGNVAIDSYHLYKEDVKILKNLGLDAYRFSISWSRILPGGNLSGGINKEGIDFYNNFIDELIASGIQPYVTLFHWDVPQALEDEYGGFLSPKIVDDFRDYAELCFWNFGDRVKNWITLNEPWTFSVDGYVAGTFAPGRGATPTDQVKGPIKRHRCSGWGPQCSNSDGNPGTEPYLVTHHQILAHAAAVESYRNKFKASQEGQIGITIVAQWMEPLNEKSDSDVQAAKRALDFMYGWFMEPITSGDYPEIMKKIVGSRLPKFSAEQSRKLKGSYDFLGLNYYTANYVTSAPNPTGGIVSYDTDTQVTYHSDRNGKLIGPLAGSEWLHIYPEGIRKL…
Mitragyna speciosa	MsSGD1	NCBI	OP800437	MEAQRTATVVSNDASKINRGDFAEDFIFGAASSAYQTEGGASEGGRGPSIWDTFTQRRPGMIKEGGNGNMAVDSYHQYKEDVKILKNMGLDAYRFSISWSRVLPGGNLNAGVNKEGINYYNNLIDELLANGIEPYVTLFHWDVPQALEDKYGGFLSPQIVDDFREYVELCFWEFGDRVKHWITLNEPWSFSVGGYVNGTFAPGRGASSSDQENDHPAALPSRCSPWQSQSISSNGNPGTEPYVVTHNQLLAHAAAVELYKSNFQKSQNGKIGITLVSQWMEPLDENSKADVEAAKRALDFMLGWFMEPLTTGDYPKTMRKLVGSRLPKFSAEQSKQLKGSYDFLGLNYYTADYVTSASSSTTGGNLSYTTDSQVTHTTDRNGVPIGPQGGSEWLHIYPE…
Mitragyna speciosa	MsSGD2	NCBI	OP800438	MAASNVMSPISRADFGEEFIFGSASSAYQMEGAAAEGGRGPSIWDTFTEQTPDKVMDGSNGNVAINQYYLYKEDVKLMKKIGLDAYRFSISWPRVLPGGRLSAGVNKAGIDYYNNLINELLANDIKPFVTLFHWDVPQALEDEYGGFLNRKIVNDFREFAELCFWEFGDRVKNWITLNEPWSFAFGGYTTGAYAPGRGAATPEHMKDAIPKHRCHCLHQVGDCQAGDPGTEPYLVAHHLLLAHAEAVKLYREYFQAQGGKIGITLVSQWWEPLNDTPEDKEALERAADFMFGWFMSPVTFGDYPKRMRDIVKSRLPKFSEEESESLRKSYDFLGLNYYTSQYVTDASGTKSDLVSYVTDQQVKTQVVGPDGKTEIGPQAGSSWLYIYPIGIYKVLKYIK…
Coffea arabica		NCBI	XP_027073002	MAAKSNVTNDLSRADFGEDFIFGSASAAYQMEGAAEEGGRGPSIWDKFTEQRPDKVVDGSNGNVAIDQYHRYKEDVQMMKKIGLDAYRFSISWSRVLPGGRLNAGVNKEGIQYYNNLIDELLANGIKPFVTLFHWDVPQTLEDEYGGFLCRRIVDDFREFAELCFWEFGDRVKHWITLNEPWTFAYNGYTTGGHAPGRGISTAEHIKDGNTGHRCNHLFSGIPVDGNPGTEPYLVAHHLLLAHAEAVKVYRETFKGQEGKIGITLVSQWWEPLNDTPQDKEAVERAADFMFGWFMSPITYGDYPKRMRDIVKSRLPKFSKEESQNLKGSFDFLGLNYYTSIYASDASGTKSELLSYVNDQQVKTQTVGPDGKTDIGPRAGSAWLYIYPLGIYKLLQYVK…
Oldenlandia corymbosa var. corymbosa		NCBI	CAI9089621	MAAPTGSVIIPDISRADFGDNFTFGAATAAFQVEGAAAEDGRAPSLWDTFTVQTPSNVKDGSNANVAVDQYHRYKEDVKIMKKIGLDAYRFSISWPRVLPGGRLSAGINKQGIEYYNNLIDELLANGIEPYVTLFHWDVPQALESEYGGFLSDRIVDDFREFADLCFWEFGDRVKNWITLNEPWTFAVLGYAGGGTAPGRGVVNTTEHVKDEVPKHRCHAPHSDDCNEDGDPGTEPYIVTHNLLLAHAAAVKLYRDNYKCQGGKIGITLVSQWWEPLTKTPEDVEAVERMADFMFGWYMAPITYGYYPERMRNIVKSRLPTFTDDQSKDLAGSFDFVGVNYYTGRYASDISKDPITVVSYNTDMMVKTQVSDVNGKLIGPVAGSDWLYVYPLGIYELLK…
Ophiorrhiza pumila		NCBI	Opuchr06_g0093690	MAASKISRADFGEDFIFGSASSAYQMEGAASEDGRAPSIWDTFTEQTPEKVIDGSNGNVAADQYHHYKEDVQLMKKIGLDAYRFSISWPRVLPGGRLSAGVNKAGVEYYNNLINELLANGIEPYITLFHWDVPQALENEYGGFLNRKIVDDFREFAELCFWEFGDRVKNWITLNEPWSFALGGYTLGSSAPGRGATTPEHSKDYIPQHRCHQSSFAHICDEGDPGTEPYVVSHHLLLAHAEAVKLYRENFQAQGGKIGITLVSQWWEPLHDTPQDKEAVERAADFMFGWFMSPITYGEYPKRMRDIVKSRLPKFSKEEAQMLKGSFDFLGLNYYTSQYVTDASGTKSDVLSYVTDQQVTTQATDLDGKPIGPMGLTQFHFGAQGGSSWLYIYPTGIYKL…
Hordeum vulgare		NCBI	Q9XEI3	MALLTAPAVFAALLLFWAVLGGTDADYVLYKDATKPVEDRVADLLGRMTLAEKIGQMTQIERLVATPDVLRDNFIGSLLSGGGSVPRKGATAKEWQDMVDGFQKACMSTRLGIPMIYGIDAVHGQNNVYGATIFPHNVGLGATRDPYLVKRIGEATALEVRATGIQYAFAPCIAVCRDPRWGRCYESYSEDRRIVQSMTELIPGLQGDVPKDFTSGMPFVAGKNKVAACAKHFVGDGGTVDGINENNTIINREGLMNIHMPAYKNAMDKGVSTVMISYSSWNGVKMHANQDLVTGYLKDTLKFKGFVISDWEGIDRITTPAGSDYSYSVKASILAGLDMIMVPNNYQQFISILTGHVNGGVIPMSRIDDAVTRILRVKFTMGLFENPYADPAMAEQLGK…
Arabidopsis thaliana		TAIR	AT3G47000	MVVEESSCVYKNGDAPVEARVKDLLSRMTLPEKIGQMTQIERRVASPSAFTDFFIGSVLNAGGSVPFEDAKSSDWADMIDGFQRSALASRLGIPIIYGTDAVHGNNNVYGATVFPHNIGLGATRDADLVRRIGAATALEVRASGVHWAFSPCVAVLRDPRWGRCYESYGEDPELVCEMTSLVSGLQGVPPEEHPNGYPFVAGRNNVVACVKHFVGDGGTDKGINEGNTIASYEELEKIHIPPYLKCLAQGVSTVMASYSSWNGTRLHADRFLLTEILKEKLGFKGFLVSDWEGLDRLSEPQGSNYRYCIKTAVNAGIDMVMVPFKYEQFIQDMTDLVESGEIPMARINDAVERILRVKFVAGLFGHPLTDRSLLPTVGCKEHRELAQEAVRKSLVLLKS…
Arabidopsis thaliana	AtBGLC3	TAIR	AT5G04885	MIRLENKKMRKVSPVTKMSRDSVRIVGVLLWMCMWVCCYGDGEYLLYKDPKQTVSDRVADLFGRMTLEEKIGQMVQIDRSVATVNIMRDYFIGSVLSGGGSAPLPEASAQNWVDMINEYQKGALVSRLGIPMIYGIDAVHGHNNVYNATIFPHNVGLGATRDPDLVKRIGAATAVEVRATGIPYTFAPCIAVCRDPRWGRCYESYSEDHKVVEDMTDVILGLQGEPPSNYKHGVPFVGGRDKVAACAKHYVGDGGTTRGVNENNTVTDLHGLLSVHMPAYADAVYKGVSTVMVSYSSWNGEKMHANTELITGYLKGTLKFKGFVISDWQGVDKISTPPHTHYTASVRAAIQAGIDMVMVPFNFTEFVNDLTTLVKNNSIPVTRIDDAVRRILLVKFTMG…
Alangium salviifolium	AsS6DGD	This study	To be announced	MSMDCVYRNPGEAIDARVKDLLSRMTLKEKLGQMVMIERSVAPPSVIRDLSIGSVLSCGGIGPFESTSPSDWADTVDRFQRSALESRLGIPIIYGIDAVHGNSDVYGATIFPHNVGLGATRDAELVQRIGEATALEVRATGINYTFAPCVAVCRDPRWGRCYESYSEDTEIVRMMTTIVTGLQGQPPEGHPKGHPFVAGRNNVLACAKHFVGDGGTENGINEGNTVSEYDDLERVHVAPYVDCITRGVCTVMASYSSWNGTKLHSHHFLLTKILKEKLGFKGFVISDSEALDRLSNPRGSNYRNCILSAINAGIDMVLLPFRYEEFLKDLMHLVESGEIPLSRIEDAVERILRVKFVAGLFEHPLSDRSLLDKIGCKMHRELAREAVRKSLVLLKNGKD…
Alangium salviifolium		This study		MSMDCIYRNPREAIEARVKDLLSRMTLKEKLGQMTQVERSVVTPSAIKDLSIGSVMSCGGSAPFENASPSDWADMVDGFQRSALESRLGIPLIYGIDAIHGNNNVYGATIFPHNVGLGATRDAELVQRIGAATALEVRATGIHYNFAPCVAVCRDPRWGRCYESYSEDTEIVRMMTSTVTGLQGQPPHGHPRGYPFVAGRNNVLACAKHFVGDGGTENGINEGNTVLAYDDLERVHMAPYVDCITRGVCTVMASYSSWNGTKLHTHHFLLTKILKEKMGFQGFVISDSEALDRLSDPRGSNYRNCIFSAVSAGIDMMMLPYRYEEFLKELMHLVESGEIPMSRIDDAVERILRVKFAAGLFEYPLSDRSLLDKVGCKMHRELAREAVRKSLVLLKNGKD…
Cornus florida		NCBI	XP_059660843	MEDVNCIYKNYNEPIESRIKDLLSRMTIKEKLGQMTQIDRSVATPSAIKDLSIGSILSGGGSVPFEKAKPSDWADMVDGFQKSALESRLGIPLFYGIDAVHGNNNVYGATIFPHNVGLGATRDADLAHRIGAAIALEVRATGIHYNFAPCVAVLRDPRWGRCYESYSEDTEIVRKMTSMVTGLQGQPPHGYPKDYPFLAGRNNVLACAKHFVGDGGTDKGTNEGDTISSYDDLERVHMAPYLDCIAQGVCTIMASYSSWNGSKLHTDHFLLTEILKGKLGFKGFVISDSEALDRLSQPRGSNYQNCILSAVNAGIDMVMIPYRYELFLEDLLHLVESGEISMARIDDAVERILRVKFVAGLFEHPLSDRSLLDMVGCKLHRELAREAVRKSLVLLKNGK…
Caiophora chuquitensis		1kp	VTLJ_scaffold_2014304	MSQVEGTMNFLYKNPNESIEARVKDLLSRMTLQEKLGQMTQIERTVATPSVITDFFIGSILSCGGSLPFEKATSSDFADMVDGFQKAALETRLGIPMIYGIDAVHGNNNVFGTTIFPHNVGLGASMDPELVRRVGAATALEVRACGVQFNFSPCVAVLRNPMWGRCYESFSEDTDIVRKMTTLVAGLQGQPPKDHPNGYPFIAGRNNVVACAKHFVGDGGTDKGTNEGNNISSYDDLERIHLAPYLDCISQGVCTVMASYSSWNGSKLHTNHFLLTDILKEKLGFKGFIITDSEALDRLSDPFGSDYRNPILTVINAGIDMVMVPFKYELFLKELSSLVESGEIPMTRIDNAVERILRVKFVAGLFEYPMTDRSLLETVGCKLHRELACEAVRKSLVLL…
Dichroa febriifuga		1kp	QURC_scaffold_2026400	MMNCIYKNPNQPIEARVKDLLSRMTIQEKLGQMTQIERSVATPPVLRDLSIGSVLSCGGSGPFEKAQSSDFADMVDGFQKSALESRLGIPMIYGIDAVHGNNNVYGATIFPHNVGLGATRDPELVRRIGAVTALEVRACGIQYNFSPCVAVCRDPRWGRCYESYSEDTGIVRKMTSLVSGLQGQPPEGHPNGYPFLAGRNNVVACAKHFVGDGGTDKATNEGNTISPYDDLERIHLPPYLDCISQGVGTVMASYSSWNGIKLHTNFFLLTEVLKEKLGFKGFIITDSEALDRLSHPFGSNYRNCILSAINAGIDMVMVPYKYELFLKDLTALVESGDISMARIDDAVERILRVKFVAGLFEHPLCDRSLLATVGCKLHRELAREAVRKSLVLLKNGKDP…
Hydrangea quercifolia		1kp	ZETY_scaffold_2004126	MARTITFLMGILVLCSWKAMADADAEHMMKYKDPKQPLNVRIKDLISRMTLEEKIGQMVQIDRSVASAEVMKKYFIGSILSGGGSVPAKKASAETWMNMVNDFQKGSLSTRLGIPMIYGIDAVHGHNNVYKATIFPHNVGLGATRDPGLVKKIGAATALEVRATGISYVFAPCIAVCRDPRWGRCYESYSEDPKIVQAMTEIIPGLQGEVPANSQNGFPFVAGKTKVAACAKHFVGDGGTAEGINENNTATNWHDLLSIHMPAYYNSIIKGVATVMVSYSSFNGIKMHANRNLVTGFLKNTLHFKGFVISDSEGIDKITTPPHANYSYSIQAAIQAGIDMVMVPYHYTEFITGLTNQVKNKVIPLSRIDDAVTRILRVKFVMGLFENPLADPSLAKYLG…
Nyssa sinensis		NCBI	KAA8549368	MSKVEDMNCIYKNPKEPIEARVKDLLSRMTLKEKLGQMTQIDRSVATPSALRDLSIGSILSGGGSVPFEKALSSDWADMVDAFQKSALESRLGIPLIYGIDAVHGNNNVYGATIFPHHIGLGATRDPDLARRIGVATALEVRACGIQYTFAPCVAVCRDPRWGRCYESYSEDTEIVRKMTSIITGFQGQPPEGHLKGYPFVAGRNNVIACAKHFVGDGGTDKGTNEGNTISSYDDLEKIHMAPYLDCISLGVCTVMASYSSWNGTKLHTDNFLLTKVLKEKLGFKGFVISDSEALDRLSNPHGSNYRSCILSAVSAGIDMVMVPYRYELFLEDLTHLVESGEIPMTRIDDAVERILRVKFVAGVFEYPLTDRSLLDTVGCKLHRELAREAVRKSLVLLK…
Nyssa ogeche		1kp	VUSY_scaffold_2023709	MSKLEDMNCIYKNPKEPIEARVKDLLSRMTLKEKLGQMTQIDRSVATPSALRDLSIGSILSGGGSVPFEKALSSDWADMVDAFQKSALESRLGIPLIYGIDAVHGNNNVYGATIFPHNIGVGATRDPDLARRIGVATALEVRACGIQYTFAPCVAVCRDPRWGRCYESYSEDTEIVRKMTSIIIGFQGQPPEGHPKGYPFVAGRNNVIACAKHFVGDGGTDKGTNEGNTISSYDDLEKIHMAPYLDCFSLGVCTVMASYSSWNGTKLHTDNFLLTKVLKEKLGFKGFVISDSEALDRLSNPHGSNYRSCILSAVSAGIDMVMVPYRYELFLEDLTHLVESGEIPMTRIDDAVERILRVKFVAGVFEYPLTDRSLLDTVGCKLHRELAREAVRKSLVLLK…
Glycine max		NCBI	AIO11756	MGRYSIPFMGVLLLFCLVSSSEAEYLKYKDPKAPLNVRISDLLKRMSLEEKIGQMTQIERSVATPDVMNKYFIGSVLSGGGSVPATKASAATWQQMVNQMQKAALSTRLGIPMIYGIDAVHGHNNVYNATVFPHNVGLGVTRDPVLIKKIGEATALEVRATGIPYVFAPCIAVCRDPRWGRCYESYSEDPKIVKTMTEIIPGLQGDIPGNSIKGVPFVAGKNKVAACAKHYLGDGGTNKGINENNTLISYNGLLSIHMPAYYDSIIKGVSTVMISYSSWNGMKMHANKKLITGYLKNKLHFKGFVISDWQGIDRITSPPHANYSYSVQAGVSAGIDMIMVPFNYTEFIDELTRQVKNNIIPISRIDDAVARILRVKFVMGLFENPYADPSLANQLGSKE…
Solanum torvum		NCBI	APU53952	MGRFSVGMKGFVLLCLWAVVAEAEYMKYKDPKQPMGARIEDLMKRMTLEEKIGQMSQIDARFALPNNTMKKHFIGSVLMLPGNLSDPKASAEDWVNSVNEIQKAALSTRLGIPMIYGIDAIHGHNIVYNATIFPHNIGLGVTRDRDLVKRIGAATALEVRATGIPYVFAPCIAVCRDPRWGRCYESYSEDVNIVRNMTEMILGLQGDLPANSSKGVPFVGGKSKVAACAKHYVGDGGTVGGIDENNTIANSTTLHGIHMPAYLDSIIKGVSTVMISYSSLNGKKMHANHKLITNYLKHKLEFRGFIISDSQGLDRITSPPGANYTYSVQAGILAGIDMVMIPFAFLDFIHDLTLLVKHNIIPMSRIDDAVSRILRVKFTMGLFENPLADFSLVNQLGSQ…
Tropaeolum majus		NCBI	CAA07070	MGRFLLPILGWFLLLSCLSAFTEAEYMRYKDPKKPLNVRIKDLMSRMTLAEKIGQMTQIERKEATPDVISKYFIGSVLSGGGSVPAPKASPEAWVDLVNGMQKAALSTRLGIPMIYGIDAVHGHNNVYNATIFPHNVGLGVTRDPALIKRIGEATALECRATGIPYAFAPCIAVCRDPRWGRCYESYSEDHTIVQAMTEIIPGLQGDVPPDVKKGVPFVGGKTKVAACAKHFVGDGGTTKGIDENNTVIDSRGLFSIHMPAYHDSIKKGVATVMVSYSSWNGLRMHANRDLVTGYLKNKLKFRGFVISDWEGIDRITDPPGRNYSYSVEAGVGAGIDMIMVPEDFTKFLNELTSQVKKNIIPMSRIDDAVKRILRVKFVMGLFESPLADYSLANQLGSQ…

### Sheet: Reductase tree
Species	Name if available	Source of sequnce	Accession details	Sequence
Alangium salviifolium	AsDR1	this study	To be announced	MAKAPETEHPVKAFGWAARQKSGPLSPFKFSRRATGEREVRVKVVYCGFCHFDFQCWRDEWGSSIFPMVPGHEITGRVVEIGSKVRNFKVGDRVGVGPVVASCGSCDFCANDLENYCLQGNQHTFNSVAYDGTTTYGGFSDTVLADEHFVLRWPENLPLDAGAPLLCAGITVYSPLKNFGLDKPGMHVGVVGLGGLGHVFVRFVKAFGAKVTVISTSPGKREEAIDRLGADSFLVSRDPAQMQAAVGTLDGIIQTVSANMPVLPLIELLKPNGKLVFVGVPDKPIEIPVHSIMRGKIVCGSCIGGMKQTQEMLDFAAKHNIVADVEVIPIDYVNTAMERIARSDVKYRFVIDMESTLKNPY
Alangium salviifolium	AsDR2	this study	To be announced	MAKSPETEHPVKAFGWAARDRSGLLSPFNFSRRATGETDVKIKVVYCGFCRFDYECLKEEWGGKSIFPMVPGHEIVGSVVEVGSKVQKFKVGDRVGVGAMIESCLSCDFCTNDLENCCSKGVQHSFNAVHSDGTIIYGGLADTVVADEHFVLHWPDNLPFDAGAPLLCAGIATYSPMRYLGLDKPGVHVGVVGLGGLGHVAVKFAKAFGAKVTVISTSPEKKGEAIDGLGADSFLVIHDPEQMQAAKGTMDGVIQTVSANLPVLPLIGLLKSNGKLVFLGVPNKPVEIPIHSIIMRKTVYGSAVGGIKETQEMLDFAATHNITADVEVIPMDYVNTAMERIARCDVKYRFVVDVENTLKTP
Alangium chinense		1kp	FWBF_scaffold_2017027	MAKSPETEHPVKAFGWAARDSSGLLSPFNFSRRATGEKDVKLKVLYCGMCHSDLHCIKNEWGHSIYPLLPGHEITGIVTEIGCKVQKFKVGERVGVGCLVGSCRSCHSCADNLENYCSKFILTYNAKYHDGSVTYGGYSDIMVADEHFVFHFPDNLPLDAGAPLLCAGITTYSPLKFFGLGKPGMNVGVVGLGGLGHVGVKFAKAFGATVTVISTSPEKKKEAIEQLGADSFLVSRDSEQMQAAMGTFDGIIDTVSAHHPLVPLIWLLKPHGKLVLVGAPEKPLELPVMPLLMGRRIIAGSGIGGMKETQEMLDFAAEHNITADVEVIPMDYVNTAMERLAKADIRYRFVIDVGNTLKAA
Caiophora chuquitensis		1kp	VTLJ_scaffold_2013100	MATEHPVKAVGWASLQPSTPLAPFIFSRRKTADEDVRFKVMFCGICHSDLHNVNNDFGVSKYPMVPGHEIVGIVTEVGSKVKNFKVGDRVGVGCLVGSCESCGMCAKDLENYCPKLILTYKGTYHDGTLTYGGYSDHMVAKERFVVHIPDNMPLDAAAPLLCAGITTYSPLKYFELDKPGMHLGVVGLGGLGHVAVKFAKAFGAKVTVISTSPNKKKEAIDHLGADAFLNSREPSELQAATGTMDGIIDTVSAIHPLLPLIGLLKSHGKLILVGAAKALELPVFPLLLGRKIVAGSAIGGMKETQEMMDFAAKHDIKPDIEVIPIDYVNTAFKRLEKADVKYRFVIDVANSLKVA
Dichroa febriifuga		1kp	QURC_scaffold_2023769	MAKSPETQHPVKAYGWAARDPKSGLSPFEFSRRATGEKDVRFKVLFCGVCHSDMHHVKNDWGFSQYPLLPGHEIVGVVTEVGSKVQNFKVGDKVGVGCLVGSCRKCDDCADDLENYCPKKALTYDFNYYDGTRLYGGYSDHMVADEHFVLHWPENLPLDGGAPLLCAGITTYSPLKYFGLDKPGLHLGVVGLGGLGHVAVKFAKAFGAKVTVISTSPNKKKEAIEVLGADAFLVSRDPNEMKTATGTMDGILDTVPADHPILPLVDLLKSHGKLIMLGAPNKPLEVSVFPLLMGRKTLAGSTIGGLKETQEMLDFAAKHNITADVEVIPIEYVNTAYERLEKADVRYRFVIDVANTLKVA
Philadelphus inodorus		1kp	BTZX_scaffold_2016110	MAKPADQGHPVKALGWAARDTSGVLSPFEFSRRATGDKDVTFKVLYCGICHSDLHIIKNEWGVTQYYPIVPGHEIVGVVTEVGSQVDKVKVGDRVGVGCLVGSCRSCVDCKNDLENYCPKHIQTYNSIYYDGSHSHGGYSNIMVADEHFIVHIPDNMPLDSAAPLLCAGITTYSPLKHFGLDKPGMHVGVVGLGGLGHAAVKFAKAFGTKVTVISTSPNKRDEAIERLRADSFLDSRDPDQMQAAMGTLDGIIDTVSAVHPLLPLVGLLKSHGKLIMVGAPEKPLELHVFPLLLGRKIVGGSCIGGMKETQEMIDFAAKHNIKADIEVIPIDYVNSAMERLLKADVRYRFVIDIANSLKSA
Nyssa sinensis		NCBI	KAA8546675	MAKSPEEEHPVKAFGWAARDSSGVLSPFKFSRRATGEKDVQFKVLYCGICHSDLHFAKNEWGFSMYPMVPGHEIVGIVTEVGSKVEKFKVGDKVGVGCMVGSCRSCNDCANNLENYCPKMILTYNSIYYDGTVTYGGYSDIMLVDEHFVARWPDNLPLDSGAPLLCAGITTYSPLRYYGLDKPGMHVGVVGLGGLGHVAVKFAKALGVKVTVISTSPNKKEEAIERLGADSFLVSGDPNQMQAAAGTLDGIIDTVSAVHPVLPLLGLIKSHGKLVLVGAPEKPLELPVFPLLMGRKIVGGSSIGGMKETQEMLDFAAKHNITADVEVIPVDYVNTAMERLAKADVRYRFVLDIANTMKAA
Nyssa ogeche		1kp	VUSY_scaffold_2022422	MAKSPEEEHPVKAFGWAARDPSGILSPFNFSRRATGDEDVKLKILYCGICHSDLHNVKNERGSAKYPLVPGHEIIGIVTEVGSKVQKFKVGDKAGVAVMVGSCRSCDSCANDLENYCPKMILTYNSTYHDGTRTYGGYSDIMVANEHFVVHIPDNLPLDGAAPLLCAGITTYSPLRYFGLDKPGMSVGVAGLGGLGHVAVKMAKAFGAKVTVISTSINKKKEAIEHLGVDSFLVSRDPDQMQAAMGTLDGIIDTVSAIHPILPLIGLLKSHGKLVLLGSPKALELPVMPMLMGRKIVAGSGIGGMKETQEMIDFAAKHNITADVEVIPMDYVNTAMERLEKADVKYRFVIDIGNTLNAAQC
Cornus florida		NCBI	XP_059624099	MAKSPETEHPVKAFGWAARDSSGVLSPFKFSRRATGEKDVKFKVLYCGICHSDLHFLRNEWGMSLYPLLPGHEIVGIVTEVGSKVQKFKVGDKVGVGCVIGTCHSCDNCANDLESYCPKMILTYSTIYYDGTVTYGGYSDTMVTDEHFVLRWPDSLPLDAGAPLLCAGITTYSPLRYFGLDKPGKHVGVVGLGGLGHVAVKFAKAFGAKVTVISTSPNKKKEAIEQLGADAFLVSRDSDQMQAAMGTMDGIIDTVSANHSILPLIGLLKSHGTLVLVGAPEKPLELPVMPLLMGRKIVAGSSTGGIKEMQEMLDFAAKHNITADVEVIPMDYVNTAMGRLEKADVRYRFVIDIGNTLKAPSS
Camptotheca acuminata		NCBI	AAQ20892.1	MAKSPAEEHPVKAFGWAASDTSGVLSPLTFSRRATGEKDVKFKVMYCGICHSDLHCLRNEWGSTIYPIIPGHEIAGIVTEVGSKVEKFKVGDKVGVGCMVGSCRSCNDCDNNIENYCPKMMFTYSSIYHDGTVTYGGYSDIMVTDEHFVVRWPDNLPLDSGAPLLCAGITTYSPLRYYGLDKPGMNLGVVGLGGLGHVAVKFAKALGVKVTVISTSLNKKEEAIERLGADSFLVSRDPDQMQAAAGTLDGILDTVSATHPLLPLLGLIKSHGKLVLVGAPEKPLELPVMPLLMGRKIVGGSNMGGMKETQEMLDFAAKHNITADVEVVPMDYVNTAMKRLEKGDVRYRFVLDIANTLKAT
Arabidopsis thaliana	ATCAD1	TAIR	AT1G72680	MSSSESVENECMCWAARDPSGLLSPHTITRRSVTTDDVSLTITHCGVCYADVIWSRNQHGDSKYPLVPGHEIAGIVTKVGPNVQRFKVGDHVGVGTYVNSCRECEYCNEGQEVNCAKGVFTFNGIDHDGSVTKGGYSSHIVVHERYCYKIPVDYPLESAAPLLCAGITVYAPMMRHNMNQPGKSLGVIGLGGLGHMAVKFGKAFGLSVTVFSTSISKKEEALNLLGAENFVISSDHDQMKALEKSLDFLVDTASGDHAFDPYMSLLKIAGTYVLVGFPSEIKISPANLNLGMRMLAGSVTGGTKITQQMLDFCAAHKIYPNIEVIPIQKINEALERVVKKDIKYRFVIDIKNSLK
Arabidopsis thaliana	ATCAD9	TAIR	AT4G39330	MAKSPETEHPNKVFGWGARDKSGVLSPFHFSRRDNGENDVTVKILFCGVCHTDLHTIKNDWGYSYYPVVPGHEIVGIATKVGKNVTKFKEGDRVGVGVISGSCQSCESCDQDLENYCPQMSFTYNAIGSDGTKNYGGYSENIVVDQRFVLRFPENLPSDSGAPLLCAGITVYSPMKYYGMTEAGKHLGVAGLGGLGHVAVKIGKAFGLKVTVISSSSTKAEEAINHLGADSFLVTTDPQKMKAAIGTMDYIIDTISAVHALYPLLGLLKVNGKLIALGLPEKPLELPMFPLVLGRKMVGGSDVGGMKETQEMLDFCAKHNITADIELIKMDEINTAMERLAKSDVRYRFVIDVANSLSPP
Carapichea ipecacuanha	CiDR1	This study	To be announced	MAQSPETEHPVSVFGWAARDTSEELSPFKFSRRATGENDVQLKVLYCGFCFFDLESIKNVWGFTTYPLVPGHEIVGEVTEVGSKVKKVKVGDKVGVGPLIGSCGSCDMCAQDLETYCPKAIHTHGSIYHDGTLTYGGCSNLMVADEHFIIRWPENFPLDAGAPLLCAGITTYSPLRYFGLDKPGMHIGVVGLGGVGHVAVKFAKAFGAKVTVISTSESKRKEAIEKLGADTFLVSRDPQQMQGAVGTLDGILDTVSAVHPILPLINLLKTQGKMILIGVPEKLELSSIPLIAGRRILAGTAGGGQKEIQEMIDFAAKHNILADVEVVKMDYVNKAMERLEKNDVKYRFVIDMSSLKSP
Carapichea ipecacuanha	CiDR2	This study	To be announced	MAKSPETEHPVSAFGWAARYASDELSPFKFSIRATGENDVQFRVLYCGFCFTDLECIKNDWDMTMYPFVPGHEIVGEVTEVGSKVKKVKVGDKVGVGGLVGSCRSCDLCSQDLENYCPKQIFVHGATYHDGTLTYGGCSNLMVADEHFIIRWPENFPLDAGAPLLCAGITVYSPLRYFGLDKPGMHIGVVGLGGVGHVAVKFAKAFGAKVTVISTSESKKKEAIEKLGADTFLVSRDPHQMQDAVGTLDGILDTVTAVHPITPLINLLKTQGKMIMIGAPETLELSSIPLIAGRRTLAGTAIGGLKETQEMIDFAAKHNILADVEVVEMEYVNKALERLAKNDVKYRFVIDMSSLKSS
Rauvolfia serpentina		NCBI	ALW82980.1	MAKSPEVEHPVKAFGWAARDPSGVLSPFNFSRRATGEHDVQFKVLYCGICHSDLHMIKNEWGFTKYPIVPGHEIVGVVTEVGSKVEKFKVGDKVGVGCLVGSCRKCDMCSDDLENYCPGQILTYSAAYTDGTTTYGGYSNLMVSDEHFVICWPENLPMDIGAPLLCAGITTYSPLRYFGLDKPGTHVGVVGLGGLGHVAVKFAKAFGAKVTVISTSESKKQEAIEKLGADAFLVSRDPEQMQGAAGSMDGIIDTVSAVHPVLPLVNLLKSQGKLIMVGAPEKPLELPVFPLLAGRRIIAGSAIGGLKETQEMIDFAAKNNILPDVELVPMDYVNTAMERLLKADVKYRFVIDIGNTLKSA
Catharanthus roseus		NCBI	AOA52220.1	MAKSPEVEHPVKAFGWAARDTSGHLSPFHFSRRATGEHDVQFKVLYCGICFSDLHMIKNEWGFTKYPIVPGHEIVGIVTEVGSKVEKFKVGDKVGVGCLVGSCRKCDMCTKDLENYCPGQILTYSATYTDGTTTYGGYSDLMVADEHFVIRWPENLPMDIGAPLLCAGITTYSPLRYFGLDKPGTHVGVVGLGGLGHVAVKFAKAFGAKVTVISTSESKKQEALEKLGADSFLVSRDPEQMKAAAASLDGIIDTVSAIHPIMPLLSILKSHGKLILVGAPEKPLELPSFPLIAGRKIIAGSAIGGLKETQEMIDFAAKHNVLPDVELVSMDYVNTAMERLLKADVKYRFVIDVANTLKSA
Catharanthus roseus	CrHYS	NCBI	KU865325	MAAKSPENVYPVKTFGFAAKDSSGFFSPFNFSRRATGENDVQFKVLYCGTCNYDLEMSTNKFGMTKYPFVIGHEIVGVVTEIGSKVQKFKVGDKVGVGGFVGACEKCEMCVNGVENNCSKVESTDGHFGNNFGGCCNIMVVNEKYAVVWPENLPLHSGVPLLCAGITTYSPLRRYGLDKPGLNIGIAGLGGLGHLAIRFAKAFGAKVTLISSSVKKKREALEKFGVDSFLLNSNPEEMQGAYGTLDGIIDTMPVAHSIVPFLALLKPLGKLIILGVPEEPFEVPAPALLMGGKLIAGSAAGSMKETQEMIDFAAKHNIVADVEVIPIDYLNTAMERIKNSDVKYRFVIDVGNTLKSPSF
Catharanthus roseus	CrT3R	NCBI	KP122966	MAAKSVKALGLALKDSSGLFSPFNFSRRATGEHDVQLKVLYCGVCNFDNLMRRNKYGRTKFPYVFGHEIVGVVTEVGSNVKKFKIGNKVGVSFIVDTCRECERCKIGQQIACKKAVSSDGFFETPGYGGCSNIFVADENYVILWPENLPMDSGAPLLCIGITCYNPLRRFGLDKPGVRVGIVGLGAVGHLAIKFAKAFGARVTLISSSPGKKDEAFQKFGVDSFLVSSNAEEMQAAAETLDGILDTVPVVHPLEPLFALLKPLGKLIIIGEPHKPFEVSAMSLMEGGKIISASTGGSIKDTQEIVDFAAEHNVVADVEVIPVDYVNTAMERLDKADVKYRFVIDIGNTFKSP
Catharanthus roseus	CrTHAS1	NCBI	KM524258	MAMASKSPSEEVYPVKAFGLAAKDSSGLFSPFNFSRRATGEHDVQLKVLYCGTCQYDREMSKNKFGFTSYPYVLGHEIVGEVTEVGSKVQKFKVGDKVGVASIIETCGKCEMCTNEVENYCPEAGSIDSNYGACSNIAVINENFVIRWPENLPLDSGVPLLCAGITAYSPMKRYGLDKPGKRIGIAGLGGLGHVALRFAKAFGAKVTVISSSLKKKREAFEKFGADSFLVSSNPEEMQGAAGTLDGIIDTIPGNHSLEPLLALLKPLGKLIILGAPEMPFEVPAPSLLMGGKVMAASTAGSMKEIQEMIEFAAEHNIVADVEVISIDYVNTAMERLDNSDVRYRFVIDIGNTLKSN
Catharanthus roseus	CrTHAS2	NCBI	KU865323	MSSKSAKPVEAYGWAAKDTSGLLSPFKFLRRTTGEHDVQFKVLYCGLCDWDVITTKNTYGTTKYPFVPGHEIMGIVTEIGNKVKKFKVGDKVGVGNFIGSCGKCERCNEGLEPYCPKVIYTDGTAFSDENNTVYGDVSGDGEDRIYGGYSNIMVANEYVVFRWPENLPLAAGVPILCGGIVPYSPMRHFGLDKPGLSIGVVGFGRIGKLAVKFAKAFGANVTVISTSISKKQEAIEKYGVDRFLISKEPEEMKAAESTLDGIFDCVPSVHPLHPLLNLLKFEGTFVMLGVAVEAYELPVSPLLMGRRKFVGSISGTMKETQEMLDFAAKHNIVSDIELIPMDYVNTALERIAKGNHKDAFVIDIENTLKSA
Catharanthus roseus	CrGD	NCBI	MF770507	MAGETTKLDLSVKAVGWGAADASGVLQPIKFYRRVPGERDVKIRVLYSGVCNFDMEMVRNKWGFTRYPYVFGHETAGEVVEVGSKVEKFKVGDKVAVGCMVGSCGQCYNCQSGMENYCPEPNMADGSVYREQGERSYGGCSNVMVVDEKFVLRWPENLPQDKGVALLCAGVVVYSPMKHLGLDKPGKHIGVFGLGGLGSVAVKFIKAFGGKATVISTSRRKEKEAIEEHGADAFVVNTDSEQLKALAGTMDGVVDTTPGGRTPMSLMLNLLKFDGAVMLVGAPESLFELPAAPLIMGRKKIIGSSTGGLKEYQEMLDFAAKHNIVCDTEVIGIDYLSTAMERIKNLDVKYRFAIDIGNTLKFEE
Catharanthus roseus	CrDPAS	NCBI	KU865331	MAGKSAEEEHPIKAYGWAVKDRTTGILSPFKFSRRATGDDDVRIKILYCGICHTDLASIKNEYEFLSYPLVPGMEIVGIATEVGKDVTKVKVGEKVALSAYLGCCGKCYSCVNELENYCPEVIIGYGTPYHDGTICYGGLSNETVANQSFVLRFPERLSPAGGAPLLSAGITSFSAMRNSGIDKPGLHVGVVGLGGLGHLAVKFAKAFGLKVTVISTTPSKKDDAINGLGADGFLLSRDDEQMKAAIGTLDAIIDTLAVVHPIAPLLDLLRSQGKFLLLGAPSQSLELPPIPLLSGGKSIIGSAAGNVKQTQEMLDFAAEHDITANVEIIPIEYINTAMERLDKGDVRYRFVVDIENTLTPPSEL
Tabernanthe iboga	TiDPAS2	NCBI	QED20595.1	MAGKSPEEEHPVKAYGWAVKDRTTGILSPFKFSRRATGDNDIRIKILYCGICHTDLTSVKNEYEFLSYPLVPGMEIVGIATEVGSKVTKIKVGEKVAVAAYLGTCGKCYNCVNDLENYCPEVIIGYGTPYHDGTINYGGLSNETVVNERFVLRFPEKLSPAGGAPLLSAGITAYSAMRNHGLDKPGIQLGVVGLGGLGHLAVKFAKAFGVRVTVISTTPSKKDEAINNLGADAFLFSRDDKQMRAAIGTFDAIIDTLAVVHPIAPLLDLLRSHGKLVLVGAPSKPLELPTIPLLSGGKSLIGSAAGNVKQTQEMLDFAAEHDITANIEVIPIDYINTAMERLDKGDIRFRFVVDIENTLTPPPEP
Tabernanthe iboga	TiDPAS1	NCBI	MK840855	MAVKSPEAEHPVKAVKSPEEEHPVKAYGWAIKDRTSGILSPFKFSRRATGDEDVRIKILCCGVCHTDLTSTKNEYEFLSYPLVPGLETVGIATEVGSKVTKVKVGEKVAVAAYLGTCGKCHNCLNDQENYCPEVIISYGTPYHDGTINYGGFSNETVVNERFVLHFPEKLSLSGGAPLLSAGSTAYSAIRNQGLDKPGIHLGVVGLGGLGHLAVKFAKAFGVKVTVISSTPSKKDEAIKSLGADAFLFSRDDEQMKAAIGTFDAIIDTIAVAHPLAPLLDLLRSHGKIILVGAPTTPLEVPVIPLVAGGKSITGCVVGNLKQTQEMLEFAAEHNITANVEVISMDYINTAMERLEKGDVRYRFVIDIGNTLTPPE
Rauvolfia serpentina	RsVLR	NCBI	ALW82981.1	MAGKSPEEQHPVKAYGWAATDSSGILSPFKFSRRATGDHDVRVKILYAGVCHSDLQSARNDMGCFTYPLVPGFETVGTATEVGSKVTKVKVGDKVAVGIMVGSCGKCDECVNDRECYCPEVITSYGRIDHDGTPTYGGFSSETVANEKFVFCFPEKLPMAAGAPLLNAGVSVYSAMRFYGLDKPGMHLGVVGLGGLGHLAVKFAKAFGVKVTVISTSTSKKGEAINDLGADAFLVSTDAEQMQAGSGTLDGILDTVPVVHPIEALLGLLKNHTKLVLVGATMGSFELPILPLGVGRKSVVSTIGGSTKETQEMLDFAAEHDITASVEIIPMDYVNTAMERIEKGDVRYRFVIDIGNTLTPPES
Mitragyna speciosa	MsDCS1	Schotte et al. 2023	Schotte et al. 2023	MAGKCAQEEHTVKAFGWAAREASGALSPYGFSRRATGERDVRVKILYCGICRTDAEMISDKFCFTKYPHVPGHEIVGVVSEVGNKVQKFKVGAKVGVTGIIGCCRTCYSCTNGLESYCPNVALTEAGEGGCSNFIVLDEDFVFRWPEKLPLDLGAPLLCAGAASYSPLKNFGLDKPGLHIGIAGLGGMGHVAVKFAKAFGAKVTVISTSDNKKEEAIKKYGADAFLNSSNPEQMRAAAGTLAAIVDTIPSPHSLVPLLDLLLPHGKVIVLGAPSEPFVLPVMPLLQGGRVVAGSSGASLKQIQEMLDFAAEHNIVADAEVIPIDYINTAIKRIEKGDIKYRFVVDIGNTLKSA
Mitragyna speciosa	MsDCS2	Schotte et al. 2023	Schotte et al. 2023	MAEKSPEEEHPVKAFGLAAKDSSGILSPFNFSRRATGDHDVQLRVLYCGLCYYDTKMIKNKRGVTRYPFVFGHEIVGEVTEIGREVQKFKVGDKVGVGCMVASCRSCESCANNCENYCPNVSVTDGAFFFKTGEVLYGGCSDIMVADENFVIRWPENFPLDAGAPLLCAGITTYSPLRNFGLDKPGIHVGIYGLGGLGHVAVQFAKAFGAKVTVISSSDRKRMEAIEKLGADSFLVNSNLEEMQAAMGTMHGIIDTVPANHSLVPLLDLLKPQGKLIVVGGPEKPFELPVFPLLQGGRLVAGSATGGIKQTQEMIDFAAEHNILPHVEVVSVDYVNTAIERTERGDVKYRFVIDIGNTLY
Cinchona pubescens	CpDCS	NCBI	QQP18489	MAGKSQEDGQTVKALGWAAREVSGAISPFDFSRRAPGERDVQVKILYCGICSFDTEMINNKFGFTRYPFVLGHEIVGVVSEVGRKVQKFKIGDKVGVGTMIGSCRTCYSCTHNLENYCPKVTLTEATSGGCSNLVIADEDFVFHWPVNLPLDLGAPLLCAGITVYSPLKNFELDKPGLRIGVVGLGGIGHIAVKFAKAFGAKVTVISSSESKKVEAIEKYGADSFLVSSDPGQMLAAAGTLDGVIDTVPAPHSILPFLDLLLPRGKLIILGAPMEPFVLPIYPLLQGGRVVAGSATGGLKQIQEMLHFAAEHNIVADGEVIPIDDINTAIKRIEKGDVKYRFVVDIGNTLKSA
Oldenlandia corymbosa var. corymbosa		NCBI	CAI9111393.1	MAKSPETEHPVGAFGWAARDTSGTLSPFKFSRRATGEKDVQFKVLYCGICHSDLHMIKNEWGFTVYPIVPGHEIVGEVTEVGSKVTKVKVGDKVGVGCLVGSCGSCDMCSKDLEQYCPKQILTYGAKYHDGTITYGGYSNLMVAEEHFIVRWPENFPLDKGAPLLCAGITTYSPLRYFGLDKPGMHVGVVGLGGLGHVAVKFAKAFGAKVTVISTSESKKKEALEKLGADTFLISKDPEAMQAAVGTLDGIIDTVSAVHPVIPLIGLLKAHGKMIMVGAPEKPLEVATFPLIMGRKTLSGSAIGGLKETQEMIDFAAKHNILADVEVINMDYVNTAMERLVKADVKYRFVIDMSSLKTA
Coffea arabica		NCBI	XP_027073314.1	MAKTPETEHPVKAFGWAARDASGVFSPFNFSRRATGEKDVQFKVLYCGVCHSDLHMSKNEWGVTQYPIVPGHEIVGVVTEVGSKVEKVKVGDKVGVGCLVGSCRSCDMCSQDLENYCSKQILTYSTTYTDGTITYGGYSDVMVADEHFIVRWPENLPLDAGAPLLCAGITTYSPLRYFGLDKPGIHVGIVGLGGLGHVGVKFAKAFGAKVTVISTSENKRKEAIEKLGADAFINSRDPEQMQAAAGTMDGIIDTVSAVHPVVPLMNLVKPHGKVVMVGVPEKPLEFSTFSLIMGRKTLSGSGIGGLKETQEMVDFAAKHNILADVEVIPMDYINTAMERLLKTDVKYRFVIDIGSSSRSA
Gardenia jasminoides		NCBI	WIA95137.1	MAESTETEHPVEVFGWAARDSSGNLSPFKFSRRANGEHDVQLKVLYCGICHSDLHLIKNEWGITLYPAVPGHEIVGVVTKVGSKVEKVKVGDKLGVGALYASCRNCEMCCQDLEIYCSEKVFTNGSIGKDGKPTQGGFCDLMAADEHFIVRWPENLPMDAGAPLLCAGITTYSPLRYFGLDKPGIHVGIVGLGGLGHLAVKFAKAFGAKVTVISTSASKKQEAITKLGADAFLVSSDPEQMQAAASTMDGILDTVSASHPIVHLINLVKPQGKFILLGLPQKPPELPTFPIVLGRKTVAGSAVGGMKETQEMVDFAAKHNILAEVEVIPMDYVNTAMERLEKGDIKYRFVIDIGNSLKSD
Strychnos sp.	SnWGS	NCBI	UQZ09634.1	MAGKSQMVEAFGWAARDTSGVLYPFKFLRRATGERDVQFKVLYCGMCDWDMTVLKNGFGTTTYPVVPGHEIVGVVTEVGSKVQKFKVGDTVGVGTLVGSCRTCKKCKHDLEQYCHSYLMADGACYSYGNTICGDMSTRVYGGYSDIMVVDEYFAIVWPAKNYPLAAGAPLLCGGIVAYSAIRYYGLDKPGMHIGIVGLGGIGRMAVKFAKAFGAKVTVISTSINKKQEALEKFGADSFLYSKDPQEMEAAVDTLDAIIDTAPKFHPIVPLINLLKFEGKLILLGAVEESYELPASPLIVERKMVAGSASGGVKEIQEMMDFAAKHNIVAEIEIIPIDYVNTAIGRIEKGDAKDRFVIDIANTLKSGEDINSS
Strychnos spinosa		1kp	GGJD_scaffold_2123076	MAKSPEAEHPVKAFGWAARNDSGVLSPFNFSRRATGENDVQFKVLYCGICHSDLHMIKNEWGITKYPIVPGHEIVGVVTEVGSKVQKFKIGDKVGVGCLVGSCRKCEMCSSDLENYCPGQILTYSATYTDGTITYGGYSDLMVADEHFVIRWPENFPLVAAPLLCAGITTYSPLRHFGLDKPGMHVGVVGLGGLGHVAVKFAKAFGTKVTVISTSERKRQEAIEKLGADSFLVSRDPEQMQAAAGTLDGIIDTVSATHSIMPLVNLIKSQGKIIMVGAPEKPIEVHVFPFLAGRKTFAGSAIGGLKETQEMIDFAAERNILPDVEIITMDYVNTAMERLEKADVKYRFVIDIENKLKSA
Gelsemium sempervirens		1kp	HGSM_scaffold_2004433	MAKAPEIEHPVKAFGWAARDTSGVLSPLNFSRRATGDNDVQFKVLYCGICHSDLHMIKNEWGFTRYPIVPGHEIVGVVTEVGSKVEKFKVGDKVGVGCLVGSCGKCDSCANDLENYCPGQILTYGATYKDGTITYGGYSDLMVADEHFVIRWPENMPLDIGAPLLCAGITTYSPLRYFGLDKPGTNVGVVGLGGLGHVAVKFAKAFGAKVTVISTSESKKQEAIEKLGVDSFLISRDPEQLQAAAGTLDGIIDTVSAVHPIVPLINLLKFHGKLIMVGAPEKPLELSVFPLIVGRRVVAGSAIGGLKETQEMIDFAAKHNVLPDVEIVPVDYVNTAMERLLKADVKYRFVIDMSTLKST
Exacum affine		1kp	KPUM_scaffold_2101823	MAKSPEVEHPLKAFGWAARDTSGILSPFNFSRRATGERDVQFKVLYCGICHSDLHMVKNEWGFSIYPLVPGHEIVGVVTEVGSKVEKFKVGDKVGVGCLVGSCRKCDTCSNDLENYCSGQILTYGAQYIDGTITYGGYSDLMVADEHFVIRWPENFPMDIGAPLLCAGITTYSPLRHFGLDKPGTKVGVVGLGGLGHVAVKFAKAFGAKVTVISTSESKKKEAIEKLGVDSFLVSRDPQQMQAAVASLDGIIDTVSAHHPIVPLLSLLKPDGKLIMVGAPEKPLELPVFPLIMGRKIVAGSAIGGLKETQEMIDFAAKHNILPDVEFISMDYVNTAMERLLKSDVKYRFVIDMKSLKSN
